# Maize *COI1* quadruple-knockout mutants exhibit elevated DELLA protein accumulation, stunted growth, and reduced photosynthetic efficiency

**DOI:** 10.1101/2023.04.21.537853

**Authors:** Leila Feiz, Christine Shyu, Shan Wu, Kevin R. Ahern, Iram Gull, Ying Rong, Caroline J. Artymowicz, Miguel A. Piñeros, Zhangjun Fei, Thomas P. Brutnell, Georg Jander

## Abstract

The F-box protein Coronatine Insensitive (COI) is a receptor for the jasmonic acid signaling pathway in plants. To investigate the functions of the six maize COI proteins (COI1a, COI1b, COI1c, COI1d, COI2a, and COI2b), we made single, double, and quadruple loss-of-function mutants. Double-mutant *coi2a coi2b* pollen was inviable, and no homozygous mutant plants were obtained. The *coi1* quadruple mutant (*coi1-4x*) exhibited shortened internode lengths, decreased photosynthesis, leaf discoloration, microelement deficiencies, and accumulation of DWARF9, a DELLA-family protein that represses the gibberellic acid signaling pathway. Co-expression of maize *COI* and *DWARF9* genes in *Nicotiana benthamiana* showed that the COI proteins lead to proteasome-dependent DELLA degradation. Many genes expressed at lower levels in the *coi1-4x* mutant are normally induced by gibberellic acid. The majority of these genes are predicted to be bundle sheath or mesophyll-enriched including those encoding C_4_-specific photosynthetic enzymes. Ectopic expression of maize *COI* genes in *N. benthamiana* showed that COI2a is fully localized in the nucleus and interacts with maize JAZ proteins, the canonical COI repressor partners. However, maize COI1a and COI1c proteins showed only partial nuclear localization and failed to bind to most of the JAZ proteins tested. These results show divergent functions of the six COI proteins in the regulation of maize growth and defense pathways.
