## Supplementary material for "Maize *COI1* quadruple-knockout mutants exhibit elevated DELLA protein accumulation, stunted growth, and reduced photosynthetic efficiency": Table S5

### Sheet: means_heatmap
Table S6. Genes that are upregulated in coi1-4x relative to other lines, mean data for heatmap in Figure 9A
Accession number	mean_WT_DS	mean_coi1a1	mean_coi1a2	mean_coi1b1	mean_coi1b2	mean_coi1a1_a2	mean_coi1b1_b2	mean_coi1_4X	mean_WT_MU	mean_coi2a	mean_coi2b	mean_coi2a_hom_2b_het	mean_coi2a_het_2b_hom	mean_DS_JA	mean_coi1a1_JA	mean_coi1a2_JA	mean_coi1b1_JA	mean_coi1b2_JA	mean_coi1a1_a2_2X_JA	mean_coi1b1_b2_2X_JA	mean_coi1_4X_JA	mean_WT_MU_JA	mean_coi2a_JA	mean_coi2b_JA	mean_coi2a_hom_2b_het_JA	mean_coi2a_het_2b_hom_JA	ratio wt_DS vs 4x	Annotation	Function	Arabidopsis
Zm00004b014422_T001	0.22	0.37	0.1	0	0.16	0.09	0.3	3.22	0.17	0.1	0.35	0.12	0.45	1.19	0.29	0.2	0.58	0.45	1.66	1.79	2.14	0.61	0.39	2.55	0.6	0.48	0.07	Phosphoenolpyruvate carboxylase kinase3	Serine/threonine kinase activity, calmodulin binding	AT1G08650
Zm00004b007662_T001	2.33	2.01	2.38	1.66	1.75	1.25	1.64	27.56	1.24	2.2	5.62	1.93	3.83	5.41	1.9	1.3	1.18	1.19	2.48	3.59	8.36	2.16	2.34	4.93	1.77	2.55	0.08	Glycerophosphodiester phosphodiesterase2 (GPX2)	Glycerophospholipid catabolic process, cellular phosphate ion homeostasis	AT3G02040
Zm00004b020475_T001	4.95	7.09	8.92	7.09	7.79	7.2	5.51	24.77	4.94	6.34	9.9	7.53	8.69	14.23	10.37	9.43	7.05	4.24	11.48	14.58	14.05	10.16	10.07	17.71	6.39	12.12	0.2	Signal transducer/transcription protein, putative (DUF1685)	Unknown	AT2G31560
Zm00004b022526_T001	5.7	7.8	4.76	2.67	5.14	6.01	3.65	13.36	4.35	5.66	5.42	5.34	5.21	40.5	13.07	12.79	5.11	8.16	21.75	12.03	26.63	7	8.99	8.45	6.19	5.19	0.43	Cytosolic invertase 2, sucrose alpha-glucosidase activity	Pollen and lateral root development, sucrose catabolic process	AT4G09510
Zm00004b020552_T001	0.09	0.22	0.27	0.22	0.08	0.07	0.09	3.84	0.1	0.16	0.66	0.17	0.31	3.16	0.37	1.3	0.17	0.22	1.8	2.02	7.32	0.51	0.89	1.99	1.21	0.63	0.02	Pyridoxal phosphate (PLP)-dependent transferase	Guanyl-nucleotide exchange factor activity, seed and meristem development	AT4G37100
Zm00004b008570_T001	8.21	9.17	11.2	5.54	7.7	7.66	7.21	16.8	6.11	7.4	10.15	6.52	7.07	12.11	9.28	14.29	4.8	7.12	13.93	9.86	25.83	8.24	10.86	11.66	10.89	8.18	0.49	Uncharacterized, 4 iron, 4 sulfur cluster binding	Cellular response to abscisic acid, defense response to the bacterium and fungus	AT4G15610
Zm00004b002705_T001	3.78	6.01	5.14	3.42	6.34	6.12	4.13	15.57	3.83	4.01	6.1	4.56	5.64	13.24	7.5	9.65	2.29	3.6	15.46	9.73	16.57	3.13	3.76	4.48	4.68	4.8	0.24	Boundry of ROP domain4 (BDR4)	Glutamyl-tRNA (Gln) amidotransferase subunit A, response to chitin, shoot system morphogenesis	AT3G19540
Zm00004b006076_T001	3.27	2.78	1.69	1.34	1.54	1.94	2.2	8.49	2.02	2.43	2.83	1.5	2.95	5.69	3.85	2.41	0.82	1.9	4.75	3.6	7.39	1.44	1.54	3.18	2.15	2.28	0.38	Putative S-receptor kinase, S-domain-2 5 (SD2-5)	Protein autophosphorylation, apoplastic, calmodulin binding	AT4G32300
Zm00004b027935_T001	1.35	2.57	5.36	0.56	2.58	3.36	2.2	3.8	2.7	2.13	1.83	2.25	3.05	7.54	2.37	2.46	0.72	0.81	6.8	5.44	15.52	2.38	1.26	1.36	1.52	0.64	0.49	Protein phosphatase homolog 4 (Prh4), highly ABA-induced PP2C gene 2	Negative regulation of ABA and positive regulation of gibberellic acid-activated signaling pathways	AT1G07430
Zm00004b031116_T001	2.91	6	6.36	2.79	4.73	6.64	5.21	8.98	7.53	5.03	5.5	8.22	11.09	10.13	7.81	5.11	2.5	2.24	10.93	10.35	26.72	8.65	9.41	11.77	7.45	6.87	0.38	Protein phosphatase homolog12 (prh12), hypersensitive to ABA1 (HAB1) PP2C	Mutant has ABA hypersensitive inhibition of seed germination	AT1G72770
Zm00004b017716_T001	1.49	5.53	2.28	1.94	4	3.9	0.96	11.32	2.66	3.84	8.71	2.92	6.06	3.61	1.71	3.27	2.49	6.11	5	1.3	10.26	6.16	4.25	2.32	3.36	4.08	0.13	Uncharacterized	Unknown	None
Zm00004b006625_T001	0.82	38.53	1.05	24.27	42.37	22.7	1.44	93.56	9.52	6.96	18.72	3.35	31.15	74.41	71.92	93.8	44.89	145.51	93.98	12.89	269.22	92.35	23.9	3.52	12.58	2.21	0.01	Putative prolyl oligopeptidase, serine-type endopeptidase activity	Seed and reproductive shoot system development, regulation of gene expression and protein modification	AT1G76140
Zm00004b013767_T001	3.92	35.03	14.52	12.4	44.77	25.24	6.98	78.88	12.81	16.19	41.72	9.56	43.37	25.21	33.12	37.88	27.84	74.59	39.46	17.78	140.97	33.55	20.18	6.01	14.11	19.6	0.05	Nicotianamine aminotransferase4 (NAAT4), tyrosine transaminase 2 (TAT2)	Pyridoxal phosphate binding, transaminase	AT5G36160
Zm00004b037852_T001	79.43	483.58	563.73	219.07	272.88	283.86	328.25	695.32	207.31	335.18	243.19	241.61	332.63	159.8	311.18	373.84	217.93	339.06	300.02	408.71	701.53	199.44	380.08	201.53	338.74	130.24	0.11	Phospholipid transfer protein homolog1 (plt1)	Located in plant cell wall	AT3G51590
Zm00004b017221_T001	2.55	4.25	4.71	2.57	2.47	3.74	3	7.31	3.41	3.21	4.17	2.95	3.81	3.02	5.27	4.57	2.6	5.52	4.97	4.19	5.2	5.29	4.9	3.79	3.02	2.9	0.35	Receptor like kinase 902 (RLK902) protein phosphorylation	Protein phosphorylation, response to metal ion, cell surface receptor signaling	AT3G17840
Zm00004b025100_T001	6.31	9.97	11.67	4.62	8.95	7.57	7.4	18.62	5.38	8.2	6.54	5.86	7.05	8.3	5.76	9.07	4.43	7.52	8.72	7.5	20.5	4.92	7.41	6.56	8.46	4.07	0.34	Homeobox-leucine zipper family transcription factor HB15, CORONA (CAN), CURVATA 4	Vascular cell differentiation and development, plant organ morphogenesis	AT1G52150
Zm00004b012392_T001	6.53	7.18	14.83	5.08	9.75	6.87	6.7	17.43	6.82	7.48	4.48	6.03	10.22	11.37	11.96	14.09	6.05	8.4	16.56	10.55	26.27	5.23	7.49	6.63	7.79	6.19	0.37	Transcription factor chloroplast import apparatus 2 (CIA2)	Responsible for specific upregulation of the translocon genes atToc33 and atToc75	AT5G57180
Zm00004b010272_T001	5.36	7.05	16.6	1.63	3.77	5.28	4.02	10.07	2.1	2.27	4.67	1.74	7.05	8.33	4.76	16.14	2.26	2.99	14.09	12.06	45.11	1.26	8.08	3.07	5.89	1.42	0.18	HVA22 Homologue E (HVA22E)	ABA- and stress-inducible gene first isolated from barley	AT5G50720
Zm00004b031690_T001	6.05	7	5.95	5.66	4.63	5.52	4.93	13.39	6.98	6.69	6.73	5.19	8.77	5.79	8.74	5.89	8.53	5.05	7.07	6.88	19.54	7.09	9.65	7.51	6.56	6.47	0.3	Shrunken1, sucrose synthase 4 (SUS4)	Glycosyltransferase activity, sucrose synthase activity, response to hypoxia	AT3G43190
Zm00004b026444_T001	0.13	1.04	2.16	0.2	0.4	0.57	0.54	2.64	0.14	0.43	0.06	0.25	0.67	1.56	2.91	0.21	0.16	0.33	0.52	1.27	12.16	0	1.92	0.38	0.59	0.18	0.05	Phosphatidylethanolamine-binding protein (PEBP) family protein	Response to abscisic acid (ABA) and osmotic stress	AT5G01300
Zm00004b035078_T001	9.37	14.32	13.36	7.5	4.84	13.34	16.89	47	6.08	10.03	16.51	14.09	14.74	27.29	23.94	15.44	13.97	12.93	32.8	31.93	115.32	6.79	84.15	18.06	35.52	16.14	0.2	Alkaline galactosidase1(aga1), seed imbibition 2 (SIP2)	Carbohydrate metabolic process	AT3G57520
Zm00004b001653_T001	1.71	1.99	1.73	0.91	0.54	1.57	1.53	4.43	0.67	1.46	1.18	1	1.42	2.88	2.28	1.5	1.51	1.24	2.71	3.3	9.57	0.7	3.2	1.5	1.56	2.39	0.3	O-Glycosyl hydrolases family 17 protein	Carbohydrate metabolic process, glucan endo-1,3-beta-D-glucosidase activity	AT3G13560
Zm00004b006735_T001	10.49	29.4	12.92	15.32	14.35	20.8	26.01	52.39	22.41	21.22	10.94	22.45	26.76	18.49	20.22	16.34	10.12	6.88	18.16	18.05	42.34	9.09	13.04	11.19	9.5	9.8	0.2	Homeobox-transcription factor 66 (HB66), HB-7	Abscisic acid-activated signaling pathway	AT2G46680
Zm00004b003070_T001	1.58	4.55	0.89	0.95	0.57	1.48	0.89	5.36	1.17	1.45	1.21	0.64	1.32	1.18	3.6	2.18	2.85	0.7	1.91	0.69	5.29	1.54	0.64	0.98	1.02	0.52	0.29	Leucyl aminopeptidase 1 (LAP1)	Manganese ion binding, metalloaminopeptidase activity	AT2G24200
Zm00004b013441_T001	1.29	4.75	0.97	0.94	1.17	1.75	0.87	5.1	1.05	1.61	1.04	0.67	1.59	1.26	3.18	1.99	2.91	0.65	2.14	0.62	5.38	1.13	0.7	0.83	0.57	0.65	0.25	Leucyl aminopeptidase 1 (LAP1)	Manganese ion binding, metalloaminopeptidase activity	AT2G24200
Zm00004b032449_T001	1.38	3.58	1.08	0.71	0.95	1.41	0.94	4.14	1.07	0.99	1.13	0.64	1.29	1.2	2.07	1.53	2.1	0.72	1.63	0.75	3.77	1.1	0.88	0.61	0.67	0.86	0.33	Leucyl aminopeptidase 1 (LAP1)	Manganese ion binding, metalloaminopeptidase activity	AT2G24200
Zm00004b012090_T001	1.07	2.85	0.92	1.46	3.42	4.41	1.59	2.8	2.57	0.69	1.68	2.65	2.87	3.4	4.04	5.06	1.49	4.42	3.16	3.54	9.17	1.17	2.28	2.59	0.87	0.65	0.37	Alanine aminotransferase11 (Alt11), alanin amino transferase 2 (ALAAT2)	L-alanine catabolic process, response to hypoxia	AT1G72330
Zm00004b039806_T001	0.88	0.65	0.86	0.16	0.45	0.92	0.92	5.45	0.06	0.13	0.04	0.08	0.14	4.36	1.48	0.53	1.91	1.34	2.1	4.16	10.84	0.17	0.25	0.03	0	0.04	0.16	NAD(P)-binding Rossmann-fold superfamily protein	Carboxylic acid and lipid biosynthetic process, response to JA, ABA , wounding, oxidative stress, and water deprivation	AT3G59710
Zm00004b022507_T001	0.27	0.61	0.83	0.33	1.01	1.31	0.61	4.26	0.88	0.67	0.15	0.33	1.29	0.87	1.03	0.98	1.02	1.16	1.15	1.05	2.92	1.1	0.75	0.78	0.55	1.01	0.06	Friendly mitochondria (FMT), non responding to oxylipins 38 (NOXY 38)	Intracellular distribution of mitochondria, positive regulation of mitochondrial fusion	AT3G52140
Zm00004b022975_T001	7.77	7.69	7.7	5.04	7.77	10.04	5.97	16.44	8.6	6.8	6.94	6.81	9.67	9.92	7.99	6.58	6.32	5.38	8.1	7.97	14.44	6.96	7.28	7.8	6.12	6.56	0.47	Cyclin13, CYCLIN D4;1, part of the cyclin-dependent protein kinase holoenzyme complex	Interacts with CDC2A, expressed during development of vascular tissue, embryo, and lateral root primordia	AT5G65420
Zm00004b000856_T001	6.54	11.21	13.08	11.47	11.98	10.08	11.09	6.63	5.06	9.07	4.76	5.46	10.66	7.33	14.16	13.73	8.6	13.9	8.26	8.08	19.47	7.78	10.37	11.38	10.79	7.62	0.38	Drought hypersensitive 2 (DRY2), Squalene epoxidase 1 (SQE1)	FAD/NAD(P)-binding oxidoreductase, sterol biosynthetic, response to drought and ethylene	AT1G58440
Zm00004b012800_T001	174.72	261.38	511.88	217.23	351.33	241.18	199.45	330.26	170.28	199.14	284.5	186.48	308.6	621.81	512.46	604.97	348.31	374.3	597.62	442.72	1111.25	321.09	415.69	262.72	386.86	492.62	0.56	Regulator of bulb biogenesis 1 (RBB1)	Involved in lytic vacuole organization	AT5G40450
Zm00004b021136_T001	0.15	0.55	1.13	0.62	1.43	0.91	0.93	1.56	1.16	1.19	0.78	1.33	1.35	1.22	3.75	2.77	1.89	1.14	3.03	3.15	8.89	1.92	3.21	1.33	3.14	1.49	0.14	bHLH-transcription factor 165 (bhlh165), cytokinin-responsive growth regulator	Transcription factor promoting cell proliferation and expansion	AT5G50915
Zm00004b012238_T001	1.56	4.14	12.46	2.4	5.99	4.26	3.17	9.08	3.63	3.18	4.48	3.5	3.98	17.01	16.23	10.32	6.79	7.09	15.07	20.21	42.11	7.99	12.12	13.51	5.45	3.65	0.4	B4FTK0, early nodulin-like protein 9 (ENODL9)	Drought stress-responsive gene	AT3G20570
Zm00004b007485_T001	55.11	106.94	90.42	83.2	69.98	89.03	72.27	278.5	70.93	71.25	142.58	79.51	78.82	225.35	322.77	283.7	174.21	94.27	255.93	350.69	895.59	114.76	332.82	159.56	154.5	102	0.2	Abscisic acid stress ripening3 (AASR3)	Cell wall modification	None
Zm00004b028631_T001	3.48	4.06	4.81	3.76	2.66	3.61	3.35	6.5	3.01	2.72	3.71	2.98	4.5	9.61	13.98	7.41	7.18	4.24	12.76	11.2	26.8	5.79	7.79	5.56	5.24	5.28	0.36	Pco100488, tetraspanin 3 (TET3)	Auxin-activated signaling pathway, monocarboxylic acid metabolic process, plasma membrane and plasmodesma	AT3G45600
Zm00004b009685_T001	2.61	3.42	3.69	2.81	4.12	3.05	2.63	7.64	3.26	2.21	4.31	2.22	3.81	8.21	8.66	6.19	4.83	4.42	6.72	7.23	6.79	6.71	3.47	7.76	3.09	4.79	0.34	Activity of BC1 complex kinase 10A (ABC1K10A)	Phosphotransferase activity, Atypical kinase	AT1G11390
Zm00004b000911_T001	3.55	5.23	7.15	2.24	9.4	5.64	3.92	20.28	11.77	11.41	7.15	6.99	12.78	31.47	18.94	12.68	19.83	18.97	20.28	17.56	125.28	64.82	57.59	86.12	48.98	40.55	0.25	Pco147635a, hydroxyproline-rich glycoprotein family protein	Demethylase, mRNA catabolism, cell differentiation	AT1G14710
Zm00004b038066_T001	0.08	0.05	0.05	0	0.11	0	0	0.23	0.04	0	0.1	0.06	0.04	0.71	0.78	0.77	0.32	0.24	0.47	0.27	3.13	0.65	0.54	0.82	0.25	0.47	0.23	laccase23 (lac23), Laccase 7 (lac7)	Copper ion binding, lignin catabolic process, response to abscisic acid, root morphogenesis	AT3G09220
Zm00004b034505_T001	18.18	18.25	25.21	14.64	23.24	19.97	16.7	32.91	16.06	24.3	30.08	19.52	33.09	35.01	41.56	43.63	27	34.47	35.32	32.2	71.04	23.59	41.61	57.29	37.09	39.16	0.49	Unknown	Unknown function, oxoacid metabolic process, response to lipid, signal transduction	AT1G70780
Zm00004b019033_T001	0.53	1.51	1.27	0.78	1.02	0.71	1.19	3.46	0.91	1.71	1.48	1.28	1.61	5.46	8.38	4.93	3.73	5.16	4.8	5.07	15.88	2.4	3.59	4.5	3.27	4.67	0.34	Aux/IAA-transcription factor 12 (IAA12), IAA 26), phytochrome-associated protein 1	Auxin responsive transcription factor	AT3G16500
Zm00004b025298_T001	0.35	0.46	0.77	0.35	0.19	0.41	0.25	1.67	0.42	1.03	0.98	0.49	1.61	1.58	3.06	1.24	1.2	0.73	2.09	2.14	7.66	1	1.46	2.41	1.19	1.51	0.21	bnlg2082, cAMP-regulated phosphoprotein 19-related protein	Negative regulation of protein dephosphorylation	AT1G69510
Zm00004b031011_T001	2.43	3.88	7.54	2.52	6.36	4.23	2.94	8.38	22.64	24.88	28.2	32.72	25.44	1.69	1.6	1.44	1.63	2.09	1.52	2.41	2.15	18.94	18.86	19.12	14.97	22.41	0.29	Acid phosphatase/vanadium-dependent haloperoxidase-related protein	Peroxidase activity, cellular lipid metabolic process	AT3G61770
Zm00004b005760_T001	2.63	2.96	3.36	2.75	5.06	2.54	3.13	18.27	2.11	3.23	8.59	2.23	6.15	2.63	2.37	2.71	2.04	2.85	1.61	4.72	7.12	1.85	4.26	2.55	2.77	5.16	0.14	Purple acid phosphatase2 or 15 (pap2 or pap15)	Acid phosphatase activity, PAP15 likely mobilizes phosphorus reserves in plants, particularly during seed and pollen germination.	AT3G07130
Zm00004b040342_T001	4.17	3.9	4.35	2.92	2.05	2.37	2.77	19.96	2.26	5.06	11.04	2.18	5.64	0.19	3.48	0.89	1.36	2.03	0.78	3.27	4.07	1.25	5.16	2.74	2.14	5.3	0.21	Cation/carnitine transporter4 (OCT4)	Phosphate ion transport, carbohydrate transmembrane transporter activity, transmembrane transporter activity	AT3G20660
Zm00004b028293_T001	9.35	19.6	26.96	12.37	9.68	19.94	20.86	29.49	16.14	13.54	15.98	17.62	17.3	10.38	10.4	11.46	7.47	5.23	11.17	8.57	22.14	5.49	11.31	4.65	9.98	9.37	0.47	umc2310, Heavy metal associated isoprenylated plant protein 20 (HIPP20)	Cadmium ion homeostasis, detoxification of cadmium ion	AT1G71050
Zm00004b001371_T001	32.11	72.33	84.36	48.92	82.35	76.17	68.86	116.94	64.64	66.64	72.42	67.59	84.48	12.99	28.29	39.19	17.84	29.24	26.14	27.54	59.74	27.04	32.17	22.23	24.49	33.81	0.22	Calcineurin B-like-interacting protein kinase3 (CIPK3), CIPK26	Protein serine/threonine kinase activity, intracellular signal transduction	AT5G21326
Zm00004b022095_T001	6.1	7.6	6.3	5.29	4.72	7.32	6.71	22.45	6.56	5.62	7.4	8.19	8.5	2.09	1.86	2.92	2.94	1.79	3.21	4.09	2.9	3.1	4.91	3.62	3.39	7.05	0.27	Phosphoenolpyruvate carboxylase kinase3	Serine/threonine calcium dependent kinase activity, calmodulin binding	AT1G08650
Zm00004b024151_T001	10.81	9.3	18.05	11.98	11.87	7.94	8.05	45.29	5.62	12.14	15.36	8.45	7.42	3.31	2.77	5.7	5.12	3.6	3.66	5.03	2.68	2.65	5.21	3.06	3.03	6.85	0.24	SPX domain membrane protein 5 (SPX5), regulator of phosphate (Pi) and phosphite (Phi)	Positive regulator of cellular response to phosphate starvation in roots and shoots	AT5G20150
Zm00004b017105_T002	15.19	15.55	13.48	12.93	17.13	11.3	13.23	34.33	6.81	11.79	14.93	9.3	10.08	6.45	6.83	9.4	7.91	7.18	8.26	9.15	9.3	5.11	6.59	4.19	8.3	7.76	0.44	Linoleate 9-lipoxygenase, lipoxygenase12 (lox12)	Oxylipin and death acid biosynthesis, required for resistance to Fusarium stalk and ear rot	AT3G22400
Zm00004b029861_T001	0.3	1.1	1.2	0.41	0.53	0.41	0.04	1.74	0.63	0.18	0.2	0.49	0.33	0.21	0.15	0.47	0.13	0.98	0.2	0.12	1	0.19	0.22	0.28	0.16	0.15	0.17	Sugary2 (SU2), starch symthase2	Glycogen (starch) synthase activity, amylopectin biosynthetic process	AT3G01180
Zm00004b037891_T001	23.81	28.14	35.39	12.64	34.4	28.73	16.77	38.53	20.4	14.98	17.45	9.56	21.33	19.66	14.41	24.5	10.12	46.97	19.35	18.15	38.01	21.75	22.12	22.34	16.19	14.36	0.52	Populus tremula stable protein homolog3 (POP3), Stress responsive A/B Barrel Domain-containing	Defense response to other organism, regulation of hormone levels, tissue development	AT5G22580
Zm00004b030201_T001	4.06	4.74	3.6	2.56	5.55	3.6	4.09	22.27	2.43	2.45	8.14	1.71	6.34	1.95	2.51	6	2.35	2.97	2.68	4.12	19.69	2.11	4.43	0.7	1.37	1.32	0.18	Phosphotransmitter 4 (HPT4)	Phosphorelay signal transduction system, phosphorylation, regulation of cytokinin-activated signaling pathway	AT3G16360
Zm00004b008690_T001	34.8	32.09	37.78	21.78	36.29	31.97	24.85	71.43	22.89	23.78	34.65	20.23	34.85	19.46	16.38	25.14	22.17	21.8	22.01	21.37	36.43	14.27	19.48	12.53	13.92	23.36	0.49	Plant U-box type E3 ubiquitin ligase, protein phosphorylation, protein ubiquitination	Cellular response to oxygen-containing compound, defense response to bacterium, flower development	AT2G45910
Zm00004b031977_T001	9.56	7.57	12.82	5.46	12.65	6.79	6.86	24.12	5.2	6.16	6.1	4.47	7.73	8.34	5.81	5.01	4.21	5.52	6.37	6.05	10.91	4.68	6.17	10.2	5.05	3.29	0.4	Sulfate transporter 3;4 (SULTR3;4), phosphate ion transport	Mediates xylem-to-phloem transfer of phosphorus	AT3G15990
Zm00004b007185_T001	3.44	2.18	3.02	2.41	2.89	2.51	1.81	7.51	2.73	2.04	2.52	2.47	2.9	2.16	2.3	2.21	1.83	2.49	1.83	2.68	3.78	1.48	2.6	1.94	2.65	2.3	0.46	Maize LINC KASH AtWIP-like1 (MLKP1)	Unknown	None
Zm00004b021485_T001	1.5	2.61	9.08	2.44	5.91	2.63	3.61	11.08	3.03	2.12	2.16	2.12	3.28	3.05	2.3	0.7	1.82	3.4	2.28	4.64	5.64	1.02	1.74	2.69	1.48	3.61	0.14	CYP81D8, CYTOCHROME P450	Monooxygenase oxidoreductase activity, iron ion binding	AT4G37370
Zm00004b023996_T001	3.38	7.63	9.6	3.45	11.84	9.14	7.06	16.94	7.36	7.54	10.09	8.55	7.34	8.71	4.54	6.56	3.51	3.6	6.33	8.41	13.32	5.15	5.59	6.68	4.23	6.77	0.2	Uncharacterized	Unknown	None
Zm00004b000724_T001	3.34	6.64	6.85	2.59	4.42	5.61	4.04	11.14	4.45	4.17	6.2	4.47	4.7	3.72	2.7	2.83	1.79	5.73	3.8	4.13	7.04	3.88	3.07	4.17	3.33	4.85	0.3	Polyol/monosaccharide transporter 5 (PMT5)	Cation transport, phosphate ion transport, lateral root formation	AT3G18830
Zm00004b032114_T001	0.27	0	0.15	0.06	0.1	0.03	0	3.63	0.07	0.3	0.18	0.12	0.15	0.25	0.15	0.05	0.14	0	0.28	0.5	0.43	0.37	0.25	0.54	0.33	0.33	0.07	Putative transcription factor	Unknown	None
Zm00004b038844_T003	0	0	0.05	0	0	0.03	0	1.3	0.07	0.07	0.11	0.06	0	0	0	0.05	0	0.06	0.07	0	0.09	0	0.04	0.07	0.1	0.13	0.01	P-glycoprotein 14 (ABCB14), ABC-type transporter activity	Transmembrane transport	AT1G28010
Zm00004b003107_T001	0.23	0.06	0.05	0	0.1	0.23	0.25	12.35	0.52	0.5	0.85	0.51	0.65	0.1	0	0.05	0	0.25	0.08	0.15	0.99	0.06	0.35	0.51	0.12	0.51	0.02	Monogalactosyldiacylglycerol synthase type c (MGD3)	The major enzyme for galactolipid metabolism during phosphate starvation	AT2G11810
Zm00004b027397_T001	0.49	0.87	2.02	1.5	1.96	1.03	0.31	15.34	0.59	2.01	1.32	1.44	0.75	2.53	0.54	0.48	0.19	0.43	0.7	0.71	1.61	0.6	0.15	0.84	0.14	0.36	0.03	pyrophosphate-specific phosphatase 1 (PPsPase1)	Catalyzing the specific cleavage of pyrophosphate, metal ion binding	AT1G73010
Zm00004b014662_T001	0.43	0.24	0.09	0.04	0	0.12	0.04	5.49	0	0.26	0.45	0.03	0.35	0	0	0	0	0.11	0	0	0.36	0	0.12	0.03	0	0.04	0.08	SEC14 cytosolic factor family protein / phosphoglyceride transfer family protein	Cellular response to hormone stimulus, defense response to fungus	AT4G35750
Zm00004b037904_T001	0.36	0.29	0.1	0.28	0.33	0.13	0.15	3.64	0.03	0.32	0.55	0.4	0.4	0.14	0	0.04	0.05	0.05	0.03	0.16	0.12	0	0.04	0.05	0	0	0.1	MED26C (Mediator 26C),transcription elongation factor	Plant-type cell wall organization or biogenesis	AT5G09850
Zm00004b033097_T001	0.9	0.77	1.42	1.27	1.49	0.63	0.64	28	1.03	1.44	3.37	0.8	0.89	0.31	0.8	0	0.24	0.21	0.11	0.64	0.33	0.18	0.8	0.6	0.28	1.13	0.03	Uncharecterized, a membrane low temperature and salt responsive protein	Unknown	AT4G28088
Zm00004b036012_T001	1.61	1.09	1.21	0.71	1.65	1.78	0.57	33.05	1.59	2.25	4.33	1.51	2.41	0.15	0	0.21	0.21	0.35	0.07	0.26	0.48	0.08	0.39	0.27	0.15	0.36	0.05	Zinc finger-domain nucleic acid binding protein	Unknown, correct gene models Zm00036ab322860, GRMZM2G160364, LOC100502443	AT2G19380
Zm00004b037903_T001	0.32	0.33	0.08	0.3	0.26	0.31	0.19	3.07	0.13	0.98	0.61	0.18	0.51	0.05	0.05	0.04	0.06	0	0.03	0.05	0.09	0	0.09	0.03	0.11	0.22	0.1	Member of HHO/HRS GARP type transcriptional repressor family	Involved in Pi uptake and Pi starvation signaling, cellular response to phosphate starvation, cellular response to hypoxia, Modulates Both Phosphate Uptake and Nitrate Influx during Phosphate Starvation	AT1G25550

### Sheet: ordered by position on heatmap
Table S6. Genes that are upregulated in coi1-4x relative to other lines, ordered by position in the heatmap in Figure 9A
Accession number	Annotation	Function	Arabidopsis
Zm00004b014422_T001	Phosphoenolpyruvate carboxylase kinase3	Serine/threonine kinase activity, calmodulin binding	AT1G08650
Zm00004b007662_T001	Glycerophosphodiester phosphodiesterase2 (GPX2)	Glycerophospholipid catabolic process, cellular phosphate ion homeostasis	AT3G02040
Zm00004b020475_T001	Signal transducer/transcription protein, putative (DUF1685)	Unknown	AT2G31560
Zm00004b022526_T001	Cytosolic invertase 2, sucrose alpha-glucosidase activity	Pollen and lateral root development, sucrose catabolic process	AT4G09510
Zm00004b020552_T001	Pyridoxal phosphate (PLP)-dependent transferase	Guanyl-nucleotide exchange factor activity, seed and meristem development	AT4G37100
Zm00004b008570_T001	Uncharacterized, 4 iron, 4 sulfur cluster binding	Cellular response to abscisic acid, defense response to the bacterium and fungus	AT4G15610
Zm00004b002705_T001	Boundry of ROP domain4 (BDR4)	Glutamyl-tRNA (Gln) amidotransferase subunit A, response to chitin, shoot system morphogenesis	AT3G19540
Zm00004b006076_T001	Putative S-receptor kinase, S-domain-2 5 (SD2-5)	Protein autophosphorylation, apoplastic, calmodulin binding	AT4G32300
Zm00004b027935_T001	Protein phosphatase homolog 4 (Prh4), highly ABA-induced PP2C gene 2	Negative regulation of ABA and positive regulation of gibberellic acid-activated signaling pathways	AT1G07430
Zm00004b031116_T001	Protein phosphatase homolog12 (prh12), hypersensitive to ABA1 (HAB1) PP2C	Mutant has ABA hypersensitive inhibition of seed germination	AT1G72770
Zm00004b017716_T001	Uncharacterized	Unknown	None
Zm00004b006625_T001	Putative prolyl oligopeptidase, serine-type endopeptidase activity	Seed and reproductive shoot system development, regulation of gene expression and protein modification	AT1G76140
Zm00004b013767_T001	Nicotianamine aminotransferase4 (NAAT4), tyrosine transaminase 2 (TAT2)	Pyridoxal phosphate binding, transaminase	AT5G36160
Zm00004b037852_T001	Phospholipid transfer protein homolog1 (plt1)	Located in plant cell wall	AT3G51590
Zm00004b017221_T001	Receptor like kinase 902 (RLK902) protein phosphorylation	Protein phosphorylation, response to metal ion, cell surface receptor signaling	AT3G17840
Zm00004b025100_T001	Homeobox-leucine zipper family transcription factor HB15, CORONA (CAN), CURVATA 4	Vascular cell differentiation and development, plant organ morphogenesis	AT1G52150
Zm00004b012392_T001	Transcription factor chloroplast import apparatus 2 (CIA2)	Responsible for specific upregulation of the translocon genes atToc33 and atToc75	AT5G57180
Zm00004b010272_T001	HVA22 Homologue E (HVA22E)	ABA- and stress-inducible gene first isolated from barley	AT5G50720
Zm00004b031690_T001	Shrunken1, sucrose synthase 4 (SUS4)	Glycosyltransferase activity, sucrose synthase activity, response to hypoxia	AT3G43190
Zm00004b026444_T001	Phosphatidylethanolamine-binding protein (PEBP) family protein	Response to abscisic acid (ABA) and osmotic stress	AT5G01300
Zm00004b035078_T001	Alkaline galactosidase1(aga1), seed imbibition 2 (SIP2)	Carbohydrate metabolic process	AT3G57520
Zm00004b001653_T001	O-Glycosyl hydrolases family 17 protein	Carbohydrate metabolic process, glucan endo-1,3-beta-D-glucosidase activity	AT3G13560
Zm00004b006735_T001	Homeobox-transcription factor 66 (HB66), HB-7	Abscisic acid-activated signaling pathway	AT2G46680
Zm00004b003070_T001	Leucyl aminopeptidase 1 (LAP1)	Manganese ion binding, metalloaminopeptidase activity	AT2G24200
Zm00004b013441_T001	Leucyl aminopeptidase 1 (LAP1)	Manganese ion binding, metalloaminopeptidase activity	AT2G24200
Zm00004b032449_T001	Leucyl aminopeptidase 1 (LAP1)	Manganese ion binding, metalloaminopeptidase activity	AT2G24200
Zm00004b012090_T001	Alanine aminotransferase11 (Alt11), alanin amino transferase 2 (ALAAT2)	L-alanine catabolic process, response to hypoxia	AT1G72330
Zm00004b039806_T001	NAD(P)-binding Rossmann-fold superfamily protein	Carboxylic acid and lipid biosynthetic process, response to JA, ABA , wounding, oxidative stress, and water deprivation	AT3G59710
Zm00004b022507_T001	Friendly mitochondria (FMT), non responding to oxylipins 38 (NOXY 38)	Intracellular distribution of mitochondria, positive regulation of mitochondrial fusion	AT3G52140
Zm00004b022975_T001	Cyclin13, CYCLIN D4;1, part of the cyclin-dependent protein kinase holoenzyme complex	Interacts with CDC2A, expressed during development of vascular tissue, embryo, and lateral root primordia	AT5G65420
Zm00004b000856_T001	Drought hypersensitive 2 (DRY2), Squalene epoxidase 1 (SQE1)	FAD/NAD(P)-binding oxidoreductase, sterol biosynthetic, response to drought and ethylene	AT1G58440
Zm00004b012800_T001	Regulator of bulb biogenesis 1 (RBB1)	Involved in lytic vacuole organization	AT5G40450
Zm00004b021136_T001	bHLH-transcription factor 165 (bhlh165), cytokinin-responsive growth regulator	Transcription factor promoting cell proliferation and expansion	AT5G50915
Zm00004b012238_T001	B4FTK0, early nodulin-like protein 9 (ENODL9)	Drought stress-responsive gene	AT3G20570
Zm00004b007485_T001	Abscisic acid stress ripening3 (AASR3)	Cell wall modification	None
Zm00004b028631_T001	Pco100488, tetraspanin 3 (TET3)	Auxin-activated signaling pathway, monocarboxylic acid metabolic process, plasma membrane and plasmodesma	AT3G45600
Zm00004b009685_T001	Activity of BC1 complex kinase 10A (ABC1K10A)	Phosphotransferase activity, Atypical kinase	AT1G11390
Zm00004b000911_T001	Pco147635a, hydroxyproline-rich glycoprotein family protein	Demethylase, mRNA catabolism, cell differentiation	AT1G14710
Zm00004b038066_T001	laccase23 (lac23), Laccase 7 (lac7)	Copper ion binding, lignin catabolic process, response to abscisic acid, root morphogenesis	AT3G09220
Zm00004b034505_T001	Unknown	Unknown function, oxoacid metabolic process, response to lipid, signal transduction	AT1G70780
Zm00004b019033_T001	Aux/IAA-transcription factor 12 (IAA12), IAA 26), phytochrome-associated protein 1	Auxin responsive transcription factor	AT3G16500
Zm00004b025298_T001	bnlg2082, cAMP-regulated phosphoprotein 19-related protein	Negative regulation of protein dephosphorylation	AT1G69510
Zm00004b031011_T001	Acid phosphatase/vanadium-dependent haloperoxidase-related protein	Peroxidase activity, cellular lipid metabolic process	AT3G61770
Zm00004b005760_T001	Purple acid phosphatase2 or 15 (pap2 or pap15)	Acid phosphatase activity, PAP15 likely mobilizes phosphorus reserves in plants, particularly during seed and pollen germination.	AT3G07130
Zm00004b040342_T001	Cation/carnitine transporter4 (OCT4)	Phosphate ion transport, carbohydrate transmembrane transporter activity, transmembrane transporter activity	AT3G20660
Zm00004b028293_T001	umc2310, Heavy metal associated isoprenylated plant protein 20 (HIPP20)	Cadmium ion homeostasis, detoxification of cadmium ion	AT1G71050
Zm00004b001371_T001	Calcineurin B-like-interacting protein kinase3 (CIPK3), CIPK26	Protein serine/threonine kinase activity, intracellular signal transduction	AT5G21326
Zm00004b022095_T001	Phosphoenolpyruvate carboxylase kinase3	Serine/threonine calcium dependent kinase activity, calmodulin binding	AT1G08650
Zm00004b024151_T001	SPX domain membrane protein 5 (SPX5), regulator of phosphate (Pi) and phosphite (Phi)	Positive regulator of cellular response to phosphate starvation in roots and shoots	AT5G20150
Zm00004b017105_T002	Linoleate 9-lipoxygenase, lipoxygenase12 (lox12)	Oxylipin and death acid biosynthesis, required for resistance to Fusarium stalk and ear rot	AT3G22400
Zm00004b029861_T001	Sugary2 (SU2), starch symthase2	Glycogen (starch) synthase activity, amylopectin biosynthetic process	AT3G01180
Zm00004b037891_T001	Populus tremula stable protein homolog3 (POP3), Stress responsive A/B Barrel Domain-containing	Defense response to other organism, regulation of hormone levels, tissue development	AT5G22580
Zm00004b030201_T001	Phosphotransmitter 4 (HPT4)	Phosphorelay signal transduction system, phosphorylation, regulation of cytokinin-activated signaling pathway	AT3G16360
Zm00004b008690_T001	Plant U-box type E3 ubiquitin ligase, protein phosphorylation, protein ubiquitination	Cellular response to oxygen-containing compound, defense response to bacterium, flower development	AT2G45910
Zm00004b031977_T001	Sulfate transporter 3;4 (SULTR3;4), phosphate ion transport	Mediates xylem-to-phloem transfer of phosphorus	AT3G15990
Zm00004b007185_T001	Maize LINC KASH AtWIP-like1 (MLKP1)	Unknown	None
Zm00004b021485_T001	CYP81D8, CYTOCHROME P450	Monooxygenase oxidoreductase activity, iron ion binding	AT4G37370
Zm00004b023996_T001	Uncharacterized	Unknown	None
Zm00004b000724_T001	Polyol/monosaccharide transporter 5 (PMT5)	Cation transport, phosphate ion transport, lateral root formation	AT3G18830
Zm00004b032114_T001	Putative transcription factor	Unknown	None
Zm00004b038844_T003	P-glycoprotein 14 (ABCB14), ABC-type transporter activity	Transmembrane transport	AT1G28010
Zm00004b003107_T001	Monogalactosyldiacylglycerol synthase type c (MGD3)	The major enzyme for galactolipid metabolism during phosphate starvation	AT2G11810
Zm00004b027397_T001	pyrophosphate-specific phosphatase 1 (PPsPase1)	Catalyzing the specific cleavage of pyrophosphate, metal ion binding	AT1G73010
Zm00004b014662_T001	SEC14 cytosolic factor family protein / phosphoglyceride transfer family protein	Cellular response to hormone stimulus, defense response to fungus	AT4G35750
Zm00004b037904_T001	MED26C (Mediator 26C),transcription elongation factor	Plant-type cell wall organization or biogenesis	AT5G09850
Zm00004b033097_T001	Uncharecterized, a membrane low temperature and salt responsive protein	Unknown	AT4G28088
Zm00004b036012_T001	Zinc finger-domain nucleic acid binding protein	Unknown, correct gene models Zm00036ab322860, GRMZM2G160364, LOC100502443	AT2G19380
Zm00004b037903_T001	Member of HHO/HRS GARP type transcriptional repressor family	Involved in Pi uptake and Pi starvation signaling, cellular response to phosphate starvation, cellular response to hypoxia, Modulates Both Phosphate Uptake and Nitrate Influx during Phosphate Starvation	AT1G25550

### Sheet: ordered by function
Table S5. Genes that are upregulated in coi1-4x relative to other lines, ordered by function, as in Figure 9B
Gene ID	Annotation	Function	Arabidopsis
Zm00004b014422	Phosphoenolpyruvate carboxylase kinase3	Serine/threonine kinase activity, calmodulin binding	AT1G08650		Kinases, phosphatases, and phosphate transporters
Zm00004b006076	Putative S-receptor kinase, S-domain-2 5 (SD2-5)	Protein autophosphorylation, apoplastic, calmodulin binding	AT4G32300
Zm00004b017221	Receptor like kinase 902 (RLK902) protein phosphorylation	Protein phosphorylation, response to metal ion, cell surface receptor signaling	AT3G17840
Zm00004b022975	Cyclin13, part of the cyclin-dependent protein kinase holoenzyme, Interacts with CDC2A	Expressed during the development of vascular tissue, embryo, and lateral root primordia	AT5G65420
Zm00004b009685	Activity of BC1 complex kinase 10A (ABC1K10A)	Phosphotransferase activity, Atypical kinase	AT1G11390
Zm00004b025298	bnlg2082, cAMP-regulated phosphoprotein 19-related protein	Negative regulation of protein dephosphorylation	AT1G69510
Zm00004b031011	Acid phosphatase/vanadium-dependent haloperoxidase-related protein	Peroxidase activity, cellular lipid metabolic process	AT3G61770
Zm00004b005760	Purple acid phosphatase 2 or 15 (pap2 or pap15)	PAP15 likely mobilizes phosphorus reserves during seed and pollen germination	AT3G07130
Zm00004b028293	umc2310, Heavy metal associated isoprenylated plant protein 20 (HIPP20)	Cadmium ion homeostasis, detoxification of cadmium ion	AT1G71050
Zm00004b001371	Calcineurin B-like-interacting protein kinase3 (CIPK3), CIPK26	Protein serine/threonine kinase activity, intracellular signal transduction	AT5G21326
Zm00004b022095	Phosphoenolpyruvate carboxylase kinase3	Serine/threonine calcium dependent kinase activity, calmodulin binding	AT1G08650
Zm00004b024151	SPX domain membrane protein 5 (SPX5), regulator of phosphate (Pi) and phosphite (Phi)	Positive regulator of cellular response to phosphate starvation in roots and shoots	AT5G20150
Zm00004b030201	Phosphotransmitter 4 (HPT4), phosphorylation	Phosphorelay signal transduction system, regulation of cytokinin-activated signaling pathway	AT3G16360
Zm00004b008690	Plant U-box type E3 ubiquitin ligase, protein phosphorylation, protein ubiquitination	Cellular response to oxygen-containing compound, defense response to bacterium, flower development	AT2G45910
Zm00004b040342	Cation/carnitine transporter4 (OCT4)	Phosphate ion transport, carbohydrate transmembrane transporter activity	AT3G20660
Zm00004b031977	Sulfate transporter 3;4 (SULTR3;4), phosphate ion transport	Mediates xylem-to-phloem transfer of phosphorus	AT3G15990
Zm00004b000724	Polyol/monosaccharide transporter 5 (PMT5)	Cation transport, phosphate ion transport, lateral root formation	AT3G18830
Zm00004b038844	P-glycoprotein 14 (ABCB14), ABC-type transporter activity	Transmembrane transport	AT1G28010
Zm00004b027397	pyrophosphate-specific phosphatase 1 (PPsPase1)	Catalyzing the specific cleavage of pyrophosphate, metal ion binding	AT1G73010
Zm00004b007662	Glycerophosphodiester phosphodiesterase2 (GPX2)	Glycerophospholipid catabolic process, cellular phosphate ion homeostasis	AT3G02040		Lipid metabolism and transfer
Zm00004b003107	Monogalactosyldiacylglycerol synthase type c (MGD3)	The major enzyme for galactolipid metabolism during phosphate starvation	AT2G11810
Zm00004b037852	Phospholipid transfer protein homolog1 (plt1)	Located in plant cell wall	AT3G51590
Zm00004b039806	NAD(P)-binding Rossmann-fold superfamily protein	Carboxylic acid and lipid biosynthetic process, response to JA, ABA, wounding, and water deprivation	AT3G59710
Zm00004b000856	Drought hypersensitive 2 (DRY2), Squalene epoxidase 1 (SQE1)	FAD/NAD(P)-binding oxidoreductase, sterol biosynthetic, response to drought and ethylene	AT1G58440
Zm00004b014662	SEC14 cytosolic factor family protein / phosphoglyceride transfer family protein	Cellular response to hormone stimulus, defense response to fungus	AT4G35750
Zm00004b027935	Protein phosphatase homolog 4 (Prh4), highly ABA-induced PP2C gene 2	Negative regulation of ABA and positive regulation of gibberellic acid-activated signaling pathways	AT1G07430		Hormone response and regulation
Zm00004b031116	Protein phosphatase homolog12 (prh12), hypersensitive to ABA1 (HAB1) PP2C	Mutant has ABA hypersensitive inhibition of seed germination	AT1G72770
Zm00004b008570	Uncharacterized, 4 iron, 4 sulfur cluster binding	Cellular response to abscisic acid (ABA), defense response to the bacterium and fungus	AT4G15610
Zm00004b010272	HVA22 Homologue E (HVA22E)	ABA- and stress-inducible gene first isolated from barley	AT5G50720
Zm00004b026444	Phosphatidylethanolamine-binding protein (PEBP) family protein	Response to abscisic acid (ABA) and osmotic stress	AT5G01300
Zm00004b007485	Abscisic acid (ABA) stress ripening3 (AASR3)	Cell wall modification	None
Zm00004b038066	laccase23 (lac23), Laccase 7 (lac7)	Copper ion binding, lignin catabolic process, response to ABA, root morphogenesis	AT3G09220
Zm00004b022507	Friendly mitochondria (FMT), non responding to oxylipins 38 (NOXY 38)	Intracellular distribution of mitochondria, positive regulation of mitochondrial fusion	AT3G52140
Zm00004b017105	Linoleate 9-lipoxygenase, lipoxygenase12 (lox12)	Oxylipin and death acid biosynthesis, required for resistance to Fusarium stalk and ear rot	AT3G22400
Zm00004b028631	Pco100488, tetraspanin 3 (TET3), monocarboxylic acid metabolic process	Auxin-activated signaling pathway, plasma membrane and plasmodesma	AT3G45600
Zm00004b022526	Cytosolic invertase 2, sucrose alpha-glucosidase activity	Pollen and lateral root development, sucrose catabolic process	AT4G09510		Carbohydrate metabolism
Zm00004b031690	Shrunken1, sucrose synthase 4 (SUS4)	Glycosyltransferase activity, sucrose synthase activity, response to hypoxia	AT3G43190
Zm00004b035078	Alkaline galactosidase1(aga1), seed imbibition 2 (SIP2)	Carbohydrate metabolic process	AT3G57520
Zm00004b001653	O-Glycosyl hydrolases family 17 protein	Carbohydrate metabolic process, glucan endo-1,3-beta-D-glucosidase activity	AT3G13560
Zm00004b029861	Sugary2 (SU2), starch symthase2	Glycogen (starch) synthase activity, amylopectin biosynthetic process	AT3G01180
Zm00004b020475	Signal transducer/transcription protein, putative (DUF1685)	Unknown	AT2G31560		Trancription factors
Zm00004b025100	Homeobox-leucine zipper family transcription factor HB15, CORONA (CAN), CURVATA 4	Vascular cell differentiation and development, plant organ morphogenesis	AT1G52150
Zm00004b012392	Transcription factor chloroplast import apparatus 2 (CIA2)	Responsible for specific upregulation of the translocon genes at Toc33 and at Toc75	AT5G57180
Zm00004b006735	Homeobox-transcription factor 66 (HB66), HB-7	Abscisic acid (ABA)-activated signaling pathway, induced by 2,4-D, GA and ABA	AT2G46680
Zm00004b021136	bHLH-transcription factor 165 (bhlh165), cytokinin-responsive growth regulator	Transcription factor promoting cell proliferation and expansion	AT5G50915
Zm00004b019033	Aux/IAA-transcription factor 12 (IAA12), IAA 26), phytochrome-associated protein 1	Auxin responsive transcription factor	AT3G16500
Zm00004b032114	Putative transcription factor	Unknown	None
Zm00004b037904	MED26C (Mediator 26C),transcription elongation factor	Plant-type cell wall organization or biogenesis	AT5G09850
Zm00004b037903	Member of HHO/HRS GARP type transcriptional repressor family	Involved in Pi uptake and Pi starvation signaling, cellular response to phosphate starvation	AT1G25550
Zm00004b036012	Zinc finger-domain nucleic acid binding protein	Unknown, correct gene models Zm00036ab322860, GRMZM2G160364, LOC100502443	AT2G19380
Zm00004b002705	Boundry of ROP domain4 (BDR4)	Glutamyl-tRNA (Gln) amidotransferase subunit A, response to chitin, shoot system morphogenesis	AT3G19540		Miscellaneous
Zm00004b020552	Pyridoxal phosphate (PLP)-dependent transferase	Guanyl-nucleotide exchange factor activity, seed and meristem development	AT4G37100
Zm00004b013767	Nicotianamine aminotransferase4 (NAAT4), tyrosine transaminase 2 (TAT2)	Pyridoxal phosphate binding, transaminase	AT5G36160
Zm00004b012090	Alanine aminotransferase11 (Alt11), alanin amino transferase 2 (ALAAT2)	L-alanine catabolic process, response to hypoxia	AT1G72330
Zm00004b003070	Leucyl aminopeptidase 1 (LAP1)	Manganese ion binding, metalloaminopeptidase activity	AT2G24200
Zm00004b013441	Leucyl aminopeptidase 1 (LAP1)	Manganese ion binding, metalloaminopeptidase activity	AT2G24200
Zm00004b032449	Leucyl aminopeptidase 1 (LAP1)	Manganese ion binding, metalloaminopeptidase activity	AT2G24200
Zm00004b006625	Putative prolyl oligopeptidase, serine-type endopeptidase activity	Seed and reproductive shoot system development, gene expression and protein modification	AT1G76140
Zm00004b017716	Uncharacterized	Unknown	None
Zm00004b012800	Regulator of bulb biogenesis 1 (RBB1)	Involved in lytic vacuole organization	AT5G40450
Zm00004b012238	B4FTK0, early nodulin-like protein 9 (ENODL9)	Drought stress-responsive gene	AT3G20570
Zm00004b000911	Pco147635a, hydroxyproline-rich glycoprotein family protein	Demethylase, mRNA catabolism, cell differentiation	AT1G14710
Zm00004b034505	Unknown	Unknown function, oxoacid metabolic process, response to lipid, signal transduction	AT1G70780
Zm00004b037891	Populus tremula stable protein homolog3 (POP3), A/B Barrel Domain-containing	Defense response to other organism, regulation of hormone levels, tissue development	AT5G22580
Zm00004b007185	Maize LINC KASH AtWIP-like1 (MLKP1)	Unknown	None
Zm00004b021485	CYP81D8, Cytochrome P450	Monooxygenase oxidoreductase activity, iron ion binding	AT4G37370
Zm00004b023996	Uncharacterized	Unknown	None
Zm00004b033097	Uncharecterized, a membrane low temperature and salt responsive protein	Unknown	AT4G28088
