## Supplementary material for "Maize *COI1* quadruple-knockout mutants exhibit elevated DELLA protein accumulation, stunted growth, and reduced photosynthetic efficiency": Table S6

### Sheet: all downregulated in 4x
Table S6. Genes that are downregulated in coi1-4x relative to other lines
Accession number	Annotation	Function	Arabidopsis	RPM (BS/M) ratio	RPM (M/BS) ratio	Gene ID in Li et al Natuer Genetics	RPM (BS)	RPM (ME)
Zm00004b001002	Phosphoenolpyruvate carboxykinase1 (PEPCK1)	Decarboxylation of aspartate in C4 photosynthesis	AT4G37870	9.0768		GRMZM2G001696	12987.2	1430.81
Zm00004b007541	Alpha carbonic anhydrase	Carbonate dehydratase activity, zinc ion binding,	AT3G52720
Zm00004b026236	Orthophosphate dikinase2 (PPDK2)	Pyruvate, phosphate dikinase activity associated with C4 photosynthesis	AT4G15530	0.706668	1.39918	GRMZM2G097457	1364.38	1930.72
Zm00004b023331	Rubsico small subunit	Carbon fixation, photosynthesis	AT5G38410	13.505		GRMZM2G098520	23682.6	1753.62
Zm00004b038018	Fructose-bisphosphate aldolase activity, FBA2	Calvin-Benson-Bassham (CBB) cycle	AT4G38970	9.91295		GRMZM2G046284	12439.9	1254.92
Zm00004b038170	NAD(P)H-quinone oxidoreductase subunit U	Part of the NAD(P)H dehydrogenase complex (plastoquinone)	AT5G21430	2.64166		GRMZM2G068316	2097.95	794.179
Zm00004b014809	Phosphoribulokinase1 (PRK1)	Essential enzyme of the Calvin-Benson-Bassham (CBB) cycle	AT1G32060	9.58581		GRMZM2G162529	3086.84	322.022
Zm00004b010453	Fibrillins 4 (FIB4)	Associated with the photosystem II, and plastoglobules	AT3G23400	0.760488	1.30016	GRMZM2G015285	793.345	1043.21
Zm00004b031680	Chloroplast co-chaperonin 21 (CPN21)	Chaperone cofactor-dependent protein refolding	AT5G20720	0.65806	1.50253	GRMZM2G127609	87.6614	133.212
Zm00004b003917	Pectin methylesterase inhibitor48	Invertase/pectin methylesterase inhibitor	AT5G62350	0.00151106	7.98749	GRMZM2G414834	7.98749	5286.02
Zm00004b016809	A/N-InvA neutral invertase	Sucrose breakdown, response to hydrogen peroxide, root development	AT1G56560
Zm00004b032588	Peroxidase 52	Lignin biosynthetic process, metal ion binding	AT5G05340	3.69483		GRMZM2G365774	21.0269	5.69089
Zm00004b021036	Sugary1 (SU1), isoamylase-type debranching enzyme	Amylopectin biosynthetic process	AT2G39930	3.56719		GRMZM2G138060	41.4424	11.6177
Zm00004b031691	Cinnamyl-alcohol dehydrogenase (CAD)	Lignin biosynthesis, zinc and iron homeostasis	AT1G72680
Zm00004b000156	MYC70, bHLH-transcription factor 140	Regulation of DNA-templated transcription, cold acclimation	AT2G46810
Zm00004b000971	CCAAT-HAP5-transcription factor 511 (Ca5p11), NF-YC4	Gibberellic acid and abscisic acid-activated signaling pathway	AT5G63470	3.10992		GRMZM2G089812	254.063	81.6942
Zm00004b000192	Cell growth defect protein	Unknown	AT1G30845
Zm00004b025228	Isoflavone reductase	Biosynthesis of isoflavonoid phytoalexin and defence against fungal	AT1G75280	0.341892	2.89202	GRMZM2G114588	78.8508	230.631
Zm00004b006384	Ras-group-related LRR protein 6 (PIRL8)	Signal trasnduction, defense response to fungus	AT4G26050	0.283528	3.48734	GRMZM2G072518	11.6981	41.259
Zm00004b031703	Terpene synthase 19 (TPS19)	Sesquiterpene biosynthesis, response to herbivore	AT5G23960	0.578931	1.7079	GRMZM2G177098	25.136	43.418	the accession does not have the right annotation
Zm00004b010405	Subtilase family protein	Serine-type endopeptidase activity	AT4G21640	24.4206		GRMZM2G345622	37.5477	1.53754
Zm00004b031678	Halotolerance determinant 3-like protein A (HAL3A)	Coenzyme A biosynthetic process, involved in salt and osmotic tolerance	AT3G18030
Zm00004b004377	SEC20, SNARE protein located in Golgi	Vesicle-mediated transport, SNAP receptor activity	AT3G24315
Zm00004b026673	YBL036C type pyridoxal phosphate-dependent	Pyridoxal phosphate binding, Lyase activity	AT1G11930	1.55516		GRMZM2G381129	81.4339	52.3637
Zm00004b033645	Copper/zinc superoxide dismutase 1 (CSD1), SOD9	Superoxide dismutase activity, response to iron and copper ions	AT1G08830	1.94913		GRMZM2G058522	532.502	273.2

### Sheet: BS or M abundant
Table S6. Bundle sheath and mesophyll genes that are downregulated in coi1-4x relative to other lines
Accession number	RPM (BS/M) ratio	RPM (M/BS) ratio	RPM (BS)	RPM (ME)			Arabidopsis	Gene ID in Li et al Natuer Genetics
Zm00004b010405	24.4206		37.5477	1.53754	Subtilase family protein	Serine-type endopeptidase activity	AT4G21640	GRMZM2G345622
Zm00004b023331	13.505		23682.6	1753.62	Rubsico small subunit	Calvin-Benson-Bassham (CBB) cycle	AT5G38410	GRMZM2G098520
Zm00004b038018	9.91295		12439.9	1254.92	Fructose-bisphosphate aldolase activity, FBA2	Calvin-Benson-Bassham (CBB) cycle	AT4G38970	GRMZM2G046284
Zm00004b014809	9.58581		3086.84	322.022	Phosphoribulokinase1 (PRK1)	Calvin-Benson-Bassham (CBB) cycle	AT1G32060	GRMZM2G162529
Zm00004b001002	9.0768		12987.2	1430.81	Phosphoenolpyruvate carboxykinase1 (PEPCK1)	Decarboxylation of aspartate in C4 photosynthesis	AT4G37870	GRMZM2G001696
Zm00004b032588	3.69483		21.0269	5.69089	Peroxidase 52	Lignin biosynthetic process, metal ion binding	AT5G05340	GRMZM2G365774
Zm00004b021036	3.56719		41.4424	11.6177	Sugary1 (SU1), isoamylase-type debranching enzyme	Amylopectin biosynthetic process	AT2G39930	GRMZM2G138060
Zm00004b000971	3.10992		254.063	81.6942	CCAAT-HAP5-transcription factor 511 (Ca5p11), NF-YC4	Gibberellic acid and abscisic acid-activated signaling pathway	AT5G63470	GRMZM2G089812
Zm00004b038170	2.64166		2097.95	794.179	NAD(P)H-quinone oxidoreductase subunit U	Part of the NAD(P)H dehydrogenase complex (plastoquinone)	AT5G21430	GRMZM2G068316
Zm00004b033645	1.94913		532.502	273.2	Copper/zinc superoxide dismutase 1 (CSD1), SOD9	Superoxide dismutase activity, response to iron and copper ions	AT1G08830	GRMZM2G058522
Zm00004b026673	1.55516		81.4339	52.3637	YBL036C type pyridoxal phosphate-dependent	Pyridoxal phosphate binding, Lyase activity	AT1G11930	GRMZM2G381129
Zm00004b003917		7.98749	7.98749	5286.02	Pectin methylesterase inhibitor48	Invertase/pectin methylesterase inhibitor	AT5G62350	GRMZM2G414834
Zm00004b006384		3.48734	11.6981	41.259	Ras-group-related LRR protein 6 (PIRL8)	Signal trasnduction, defense response to fungus	AT4G26050	GRMZM2G072518
Zm00004b025228		2.89202	78.8508	230.631	Isoflavone reductase	Biosynthesis of isoflavonoid phytoalexin and defence against fungal	AT1G75280	GRMZM2G114588
Zm00004b031703		1.7079	25.136	43.418	Terpene synthase 19 (TPS19)	Sesquiterpene biosynthesis, response to herbivore	AT5G23960	GRMZM2G177098
Zm00004b031680		1.50253	87.6614	133.212	Chloroplast co-chaperonin 21 (CPN21)	Chaperone cofactor-dependent protein refolding	AT5G20720	GRMZM2G127609
Zm00004b026236		1.39918	1364.38	1930.72	Orthophosphate dikinase2 (PPDK2)	Pyruvate, phosphate dikinase activity associated with C4 photosynthesis	AT4G15530	GRMZM2G097457
Zm00004b010453		1.30016	793.345	1043.21	Fibrillins 4 (FIB4)	Associated with the photosystem II, and plastoglobules	AT3G23400	GRMZM2G015285
