## Supplementary material for "Maize *COI1* quadruple-knockout mutants exhibit elevated DELLA protein accumulation, stunted growth, and reduced photosynthetic efficiency": Table S7

### Sheet: means Bx genes
Table S7. Expression of benzoxazinoid biosynthesis genes, with and without MeJA treatment, data for the heatmap in Figure S12
Gene name	GeneID	mean_WT_Ds	mean_coi1a	mean_coi1d	mean_coi1c	mean_coi1b	mean_coi1a_coi1d	mean_coi1a_coi1d	mean_coi1_4X	mean_WT_Mu	mean_coi2a	mean_coi2b	mean_coi2a/coi2a_COI2b/coi2b	mean_COI2a/coi2a_coi2b/coi2b	mean_WT_Ds_JA	mean_coi1a_JA	mean_coi1d_JA	mean_coi1c_JA	mean_coi1b_JA	mean_coi1a_coi1d_JA	mean_coi1a_coi1d_JA	mean_coi1_4X_JA	mean_WT_Mu_JA	mean_coi2a_JA	mean_coi2b_JA	mean_coi2a/coi2a_COI2b/coi2b_JA	mean_COI2a/coi2a_coi2b/coi2b_JA
bx1	Zm00004b020180_T001	352.61	386.31	568.8	264.98	330.47	395.43	368.57	490.9	329.51	373.35	175.28	294.16	738.52	2587.14	1642.09	2431.45	1878.19	863.72	2467.92	2148.3	2660.75	1501.37	1452.79	1230.17	1706.22	1471.34
bx2	Zm00004b020181_T001	8.92	5.2	52.04	6.54	12.05	6.85	7.44	5.37	6.45	4	9.57	7.35	8.22	297.14	156.69	297.5	138.63	101.61	225.64	241.52	271.79	225.88	149.98	138.04	241.83	226.2
tsa1	Zm00004b034937_T001	40.56	51.74	48.01	42.75	59.41	54.47	44.29	61.28	46.09	50.58	60.37	53.18	50.15	114.81	107.01	82.13	59.12	75.9	105.13	75.29	124.33	86.86	69.02	84.82	61.67	70.05
igps1	Zm00004b035639_T001	2.73	3.46	5.9	3.58	17.4	4.36	1.72	13.91	6.15	7.1	3.27	6.84	18.92	336.6	149.79	138.73	120.29	38.34	223.47	112.59	252.21	112.81	69.94	84.52	68.92	60.21
igps3	Zm00004b038671_T001	10.47	10.95	20.52	10.51	18.17	14.93	12.62	16.05	11.42	12.75	15.52	17.27	13.96	190.19	88.16	77.92	55.55	33.33	121.76	80.87	95.17	77.01	76.63	88.61	59.67	48.22
bx8	Zm00004b020179_T001	43.38	45.77	95.65	54.52	41.75	37.49	60.76	45.26	37.16	41.16	48.66	43.84	43.71	368.44	354.86	387.65	281.41	234.08	383.28	336.71	311.73	248.05	269.58	260.07	317.24	247.27
bx9	Zm00004b002966_T001	38.65	50.12	38.99	61.31	37.97	35.87	48.64	34.59	37.76	45.12	47.2	49.17	49.95	278.09	333.57	308.79	262.67	148.62	284.21	248.39	230.42	188.42	234.78	242.96	253.21	225.49
bx11	Zm00004b001683_T001	0.61	0.12	0.18	0.11	0.05	0.3	0.29	0.12	0.18	0.29	0.17	0.08	0.29	374.28	324.76	170.87	228.25	157.19	371.53	254.01	269.92	286.5	204.17	380.72	209	135.57
bx12	Zm00004b001681_T001	0	0	0	0.05	0	0	0	0	0	0	0	0	0	0.68	0.3	0.44	0.24	0.28	0.65	0.41	1	0.47	0.08	0.84	0.21	0.48
bx10	Zm00004b001685_T001	0.07	0.05	0	0	0.05	0.04	0.08	0.04	0	0.04	0.04	0.03	0.03	123.22	96.85	13.15	54.38	26.76	42.06	43.66	27.86	38.8	47.86	87.6	13.72	14.67
bx3	Zm00004b020176_T001	39.69	25.23	104.64	42.22	27.84	27.78	29.53	26.32	16.59	18.35	29.22	22.58	22.4	1459.52	1042.05	1289.95	914.45	419.98	1267.01	906.54	1036.75	670.17	612.42	580	791.81	574.67
bx4	Zm00004b020177_T001	132.51	122.5	283.77	174.6	142.98	144.8	166.67	141.63	115.4	107.53	188.36	183.22	139.88	1935.41	1299.06	1467.72	918.29	571.36	1481.48	1310.02	1406.65	1066.04	840.16	932.49	1026.94	985.52
bx5	Zm00004b020178_T001	141.73	109.55	254.15	184.37	130.48	120.15	162.87	101.55	95.33	117.16	165.39	153.8	122.36	983.62	942.5	1190.54	753.5	445.31	1064.94	764.15	754.93	654.58	588.66	583.22	748.7	640.01
bx14	Zm00004b008391_T001	0.06	0.09	0	0	0	0.03	0	0	0	0	0	0	0	0.33	3.42	0.1	1.18	0.11	0.37	0.66	0.23	0.06	0.09	0.34	0.04	0.04
bx7	Zm00004b020553_T001	53.66	46.42	55.18	48.77	69.47	74.78	91.69	121.52	57.18	71.92	49.02	65.38	59.42	2734	2110.55	1849.15	1803.48	828.06	2763.99	1494.73	1838.96	1231.16	985.34	1294.71	1315.73	1175.97
bx6	Zm00004b020131_T001	1.37	2.85	6.25	2.53	3.6	4.47	2.52	4.32	3.29	2.15	4.88	6.02	2.44	39.63	16.58	20.75	12.66	8.93	26	18.04	36.6	26.5	10.11	12.34	13.84	15.48
bx13	Zm00004b010580_T001	0	0	0.1	0	0	0	0.05	0.08	0.03	0.07	0	0	0	29.71	13.17	17.09	17.79	2.12	11.07	14.65	41.62	7.4	17.22	7.85	5.41	6.76
