## Supplementary material for "Maize *COI1* quadruple-knockout mutants exhibit elevated DELLA protein accumulation, stunted growth, and reduced photosynthetic efficiency": Table S8

### Sheet: means, terpene synthases
Table S8. Expression of terpene synthase genes, with and without MeJA treatment, data for the heatmap in Figure S13
Functional Terpen Synthases	GeneID	mean_WT_Ds	mean_coi1a	mean_coi1d	mean_coi1c	mean_coi1b	mean_coi1a_coi1d	mean_coi1a_coi1d	mean_coi1_4X	mean_WT_Mu	mean_coi2a	mean_coi2b	mean_coi2a/coi2a_COI2b/coi2b	mean_COI2a/coi2a_coi2b/coi2b	mean_WT_Ds_JA	mean_coi1a_JA	mean_coi1d_JA	mean_coi1c_JA	mean_coi1b_JA	mean_coi1a_coi1d_JA	mean_coi1a_coi1d_JA	mean_coi1_4X_JA	mean_WT_Mu_JA	mean_coi2a_JA	mean_coi2b_JA	mean_coi2a/coi2a_COI2b/coi2b_JA	mean_COI2a/coi2a_coi2b/coi2b_JA
	Zm00004b028780	0.45	0.62	0.51	0.62	0.47	0.41	0.92	0.08	0.76	0.09	0.74	0.6	0.57	1.21	1.78	2	1.89	0.58	1.46	0.55	0.27	0.8	1.56	0.94	0.99	0.63
TPS19	Zm00004b031703_TPS19	7.47	11.19	16.53	8.79	14.9	12.98	7.05	0.24	11.75	6.15	3.84	4.41	7.83	26.95	9.67	23.54	9.43	27.68	22.74	8.51	1.08	15.17	10.18	10.81	5.71	5.09
TPS7	Zm00004b003701_TPS7	15.74	15.94	39.13	14.47	29.45	21.03	22.18	19.23	21.07	20.56	14.72	28.27	23.09	142.88	146.78	290.75	122.28	339.88	195.3	182.89	172.92	274.52	249.96	313.07	286.79	293.1
	Zm00004b001522	2.12	2.92	2.82	2.68	1.87	2.56	2.44	3.47	2.32	2.18	2.93	2.57	2.85	4.46	5.25	4.34	3.27	3.38	4.47	3.84	6.35	2.42	4.07	3.56	2.11	3.35
	Zm00004b007922	7.54	10.67	13.11	6.52	14.7	13.01	11.11	10.37	12.94	9.22	6.89	11	12.58	55.84	31.76	24.12	28.7	25.5	40.18	38.63	53.63	30.9	17.65	22.94	19.07	24.94
TPS3	Zm00004b012724_TPS3	11.16	12.72	10.31	13.62	10.1	13.98	17.93	13.95	14.24	11.72	4.99	11.84	12.77	654.68	475.82	201.28	268.7	139.08	617.46	383.62	577.11	145.09	147.16	240.79	234.54	143.73
CPS2	Zm00004b001917_CPS2	0.29	0.79	0.18	0.24	0.39	0.42	0.62	0.75	0.24	0.27	1.65	0.15	0	0.33	0.4	0.2	0.14	0.27	0.32	0.12	0.68	0.24	0.2	0.12	0	0.04
KSL2	Zm00004b017029_KSL2	0.1	0.66	0.17	0.18	0.47	0.16	0.58	0.41	0.66	0.39	0.2	0.36	0.11	0.83	1.02	0.89	0.54	0.9	0.88	1.11	1.42	0.78	1.05	0.92	0.36	0.91
KLS4	Zm00004b004212_KSL4	0.8	0.41	0.69	0.52	1.41	0.93	1.16	0.4	1.44	0.96	2.83	1.26	1.51	2.27	1.32	1.09	0.51	0.97	1.13	1.42	0.96	1.95	1.78	1.9	1.46	2.61
TPS1	Zm00004b006342_TPS1	507.72	403.48	592.09	350.35	509.72	414.59	517.61	296.76	235.57	327.98	174.02	243.51	254.32	2476.26	2314.85	1541.86	2654.57	1254.82	2599.81	1928.17	1796.42	1111.38	1703.45	1676.16	2042	951.12
KLS5	Zm00004b006341_KLS5	50.06	128.07	224.89	46.55	296.59	180.48	75.43	75.33	154.98	137.08	71.06	68.45	119.5	29.86	58.14	101.34	39.99	248.22	34.22	26.5	29.38	129.25	117.13	102.65	83.16	58.4
