## Supplementary material for "Maize *COI1* quadruple-knockout mutants exhibit elevated DELLA protein accumulation, stunted growth, and reduced photosynthetic efficiency": Table S9

### Sheet: JAZ loci information 
	Table S9. List of maize JAZ genes
	Gene name	B73 gene number	GeneID (W22)
	JAZ1a	GRMZM2G116614	Zm00004b036097_T001
	ZmJAZ1b	GRMZM2G005954	Zm00004b009062_T001
	ZmJAZ2a	GRMZM2G143402	Zm00004b040435_T001
	ZmJAZ2b	GRMZM2G086920	Zm00004b006088_T001
	ZmJAZ3-1a	GRMZM2G089736	Zm00004b037309_T001
	ZmJAZ3-1b	GRMZM2G101769	Zm00004b009908_T001
	ZmJAZ3-2	GRMZM2G117513	Zm00004b001750_T001
	ZmJAZ4-1a	GRMZM2G445634	not in W22 accession
	ZmJAZ4-1b	GRMZM2G036351	Zm00004b034344_T001
	ZmJAZ4-2	GRMZM5G838098	not in W22 accession
	ZmJAZ4-3	GRMZM2G338829	Zm00004b006410_T001	no reads in W22 leaf
	ZmJAZ4-4	GRMZM2G382794	not in W22 accession
	ZmJAZ4-5	GRMZM2G066020	Zm00004b036592_T001	no reads in W22 leaf
	ZmJAZ5-1b	GRMZM2G114681	Zm00004b008980_T001
	ZmJAZ5-2	GRMZM2G151519	Zm00004b021513_T001

### Sheet: means used for heatmap
	Table S9. Expression of JAZ genes, with and without MeJA treatment, data for the heatmap in Figure S14
	Gene name	B73 gene number	GeneID in W22	mean_WT_Ds	mean_coi1a	mean_coi1d	mean_coi1c	mean_coi1b	mean_coi1a_coi1d	mean_coi1a_coi1d	mean_coi1_4X	mean_WT_Mu	mean_coi2a	mean_coi2b	mean_coi2a/coi2a_COI2b/coi2b	mean_COI2a/coi2a_coi2b/coi2b	mean_WT_Ds_JA	mean_coi1a_JA	mean_coi1d_JA	mean_coi1c_JA	mean_coi1b_JA	mean_coi1a_coi1d_JA	mean_coi1a_coi1d_JA	mean_coi1_4X_JA	mean_WT_Mu_JA	mean_coi2a_JA	mean_coi2b_JA	mean_coi2a/coi2a_COI2b/coi2b_JA	mean_COI2a/coi2a_coi2b/coi2b_JA
	JAZ1a	GRMZM2G116614	Zm00004b036097_JAZ1a	51.05	31.61	30.3	28.26	15.35	32.68	35.2	27.02	35.28	28.28	45.33	28.63	23.36	280.7	205.59	163.77	94.42	77.47	280.09	184.11	196.65	139.32	119.61	217.82	121.02	97.28
	ZmJAZ1b	GRMZM2G005954	Zm00004b009062_ZmJAZ1b	46.08	37.59	66.08	46.92	43.28	33.92	47.06	29.29	41.03	48.96	45.08	41.51	31.61	250.9	298.37	247.03	169.23	133.32	278.58	192.07	226.3	170.3	169.63	239.8	202.96	121.2
	ZmJAZ2a	GRMZM2G143402	Zm00004b040435_ZmJAZ2a	179.41	157.1	171.2	160.27	137.37	132.93	153.8	141.54	171.88	180.09	152.54	158.05	175.34	674.4	546.8	634.34	572.39	377.71	686.3	447.62	485.16	822.01	897.33	1039.79	1251.54	711.14
	ZmJAZ2b	GRMZM2G086920	Zm00004b006088_ZmJAZ2b	93.08	74.77	65.47	80.52	53.57	63.31	74.61	64.43	65.5	65.95	66.66	52.65	62.72	58.77	58.21	74.27	78.82	52.69	71.56	59.16	57.97	53.25	70.47	55.81	70.81	49.96
	ZmJAZ3-1a	GRMZM2G089736	Zm00004b037309_ZmJAZ3-1a	55.75	48.13	56.47	50.24	54.73	48.77	46.76	45.83	48.36	30.88	30.18	26.48	46.8	103.74	98.07	84.86	74.74	65.09	96.43	74.94	79.41	60.4	117.6	165.51	114.85	68.49
	ZmJAZ3-1b	GRMZM2G101769	Zm00004b009908_ZmJAZ3-1b	31.99	26.36	30.42	26.37	25.33	29.9	28.12	30.86	30.52	28.83	27.98	28.34	29.07	135.89	88.11	81.68	65.55	50.58	117.99	94.18	107.46	89.03	71.71	110	89.94	76.79
	ZmJAZ3-2	GRMZM2G117513	Zm00004b001750_ZmJAZ3-2	31.58	36.82	49.83	33.46	26.06	29.61	36.65	33.33	29.45	34.75	36.26	28.41	42.23	177.55	161.12	147	102.56	80.41	212.96	174.28	248.2	115.42	114.02	133.12	124.35	137.77
	ZmJAZ4-1b	GRMZM2G036351	Zm00004b034344_ZmJAZ4-1b	0.05	0.19	0.14	0.17	0	0	0.09	0	0.07	0.15	0.04	0.11	0	11.36	7.42	4.18	4.75	2.79	9.16	8.42	9.6	5.46	3.58	7.63	2.38	2.93
	ZmJAZ5-1b	GRMZM2G114681	Zm00004b008980_ZmJAZ5-1b	0.48	0.68	1.51	0.75	1.12	0.56	0.79	0.81	0.39	0.72	1.08	1.08	0.85	13.55	7.46	5	2.51	4.39	7.7	9.07	14.72	8.26	5.28	9.46	4.27	3.89
	ZmJAZ5-2	GRMZM2G151519	Zm00004b021513_ZmJAZ5-2	0.83	1.48	2.81	1.05	2.69	1.6	1.17	2.14	1.6	1.33	1.72	2.37	1.14	15.06	12.27	9.95	9.8	7.94	10.16	9.27	10.31	6.69	6.85	7.6	8.66	7.79

### Sheet: ratio & p WT vs 4x
Table S9. Expression ration of JAZ genes, coi1-4x vs. wildtype W22
Gene name	B73 gene number	GeneID in W22	ratio WT vs. coi1_4X	adjust p_7	ratio WT_JA vs. coi1_4X_JA	adjust p_50
JAZ1a	GRMZM2G116614	Zm00004b036097_T001	1.89	4.26378e-07	1.43	0.27479
ZmJAZ1b	GRMZM2G005954	Zm00004b009062_T001	1.57	0.00752097	1.11	1
ZmJAZ2a	GRMZM2G143402	Zm00004b040435_T001	1.27	0.00994279	1.39	0.358395
ZmJAZ2b	GRMZM2G086920	Zm00004b006088_T001	1.44	0.000177726	1.01	1
ZmJAZ3-1a	GRMZM2G089736	Zm00004b037309_T001	1.22	0.0390676	1.31	0.594385
ZmJAZ3-1b	GRMZM2G101769	Zm00004b009908_T001	1.04	0.466321	1.26	0.753524
ZmJAZ3-2	GRMZM2G117513	Zm00004b001750_T001	0.95	0.971947	0.72	0.835003
ZmJAZ4-1b	GRMZM2G036351	Zm00004b034344_T001	4.62	1	1.18	1
ZmJAZ5-1b	GRMZM2G114681	Zm00004b008980_T001	0.59	1	0.92	1
ZmJAZ5-2	GRMZM2G151519	Zm00004b021513_T001	0.39	0.217606	1.46	0.725683
