## Supplementary material for "Maize *COI1* quadruple-knockout mutants exhibit elevated DELLA protein accumulation, stunted growth, and reduced photosynthetic efficiency": Table S10

### Sheet: all upregulated in 4x
		Table S10. Genes that are upregulated in coi1-4x relative to other lines
Gene ID	Annotation	Function	Arabidopsis		Gene ID in Li et al Nature Genetics	RPM-BS	RPM-ME	RPM (BS/M)	RPM (M/BS)
Zm00004b014422	Phosphoenolpyruvate carboxylase kinase3	Serine/threonine kinase activity, calmodulin binding	AT1G08650		GRMZM2G096753
Zm00004b006076	Putative S-receptor kinase, S-domain-2 5 (SD2-5)	Protein autophosphorylation, apoplastic, calmodulin binding	AT4G32300
Zm00004b017221	Receptor like kinase 902 (RLK902) protein phosphorylation	Protein phosphorylation, response to metal ion, cell surface receptor signaling	AT3G17840
Zm00004b022975	Cyclin13, part of the cyclin-dependent protein kinase holoenzyme, Interacts with CDC2A	Expressed during the development of vascular tissue, embryo, and lateral root primordia	AT5G65420
Zm00004b009685	Activity of BC1 complex kinase 10A (ABC1K10A)	Phosphotransferase activity, Atypical kinase	AT1G11390
Zm00004b025298	bnlg2082, cAMP-regulated phosphoprotein 19-related protein	Negative regulation of protein dephosphorylation	AT1G69510
Zm00004b031011	Acid phosphatase/vanadium-dependent haloperoxidase-related protein	Peroxidase activity, cellular lipid metabolic process	AT3G61770		GRMZM2G420684	129.493	229.695		1.75386
Zm00004b005760	Purple acid phosphatase 2 or 15 (pap2 or pap15)	PAP15 likely mobilizes phosphorus reserves during seed and pollen germination	AT3G07130
Zm00004b028293	umc2310, Heavy metal associated isoprenylated plant protein 20 (HIPP20)	Cadmium ion homeostasis, detoxification of cadmium ion	AT1G71050		GRMZM2G059836	4.18317	13.104		3.09735
Zm00004b001371	Calcineurin B-like-interacting protein kinase3 (CIPK3), CIPK26	Protein serine/threonine kinase activity, intracellular signal transduction	AT5G21326		GRMZM2G174896	94.1397	142.796		1.4998
Zm00004b022095	Phosphoenolpyruvate carboxylase kinase3	Serine/threonine calcium dependent kinase activity, calmodulin binding	AT1G08650
Zm00004b024151	SPX domain membrane protein 5 (SPX5), regulator of phosphate (Pi) and phosphite (Phi)	Positive regulator of cellular response to phosphate starvation in roots and shoots	AT5G20150
Zm00004b030201	Phosphotransmitter 4 (HPT4), phosphorylation	Phosphorelay signal transduction system, regulation of cytokinin-activated signaling pathway	AT3G16360		GRMZM2G124890	9.32883	0.748801	12.4583
Zm00004b008690	Plant U-box type E3 ubiquitin ligase, protein phosphorylation, protein ubiquitination	Cellular response to oxygen-containing compound, defense response to bacterium, flower development	AT2G45910
Zm00004b040342	Cation/carnitine transporter4 (OCT4)	Phosphate ion transport, carbohydrate transmembrane transporter activity	AT3G20660
Zm00004b031977	Sulfate transporter 3;4 (SULTR3;4), phosphate ion transport	Mediates xylem-to-phloem transfer of phosphorus	AT3G15990		GRMZM2G444801	13.1048	0.898562	14.5842
Zm00004b000724	Polyol/monosaccharide transporter 5 (PMT5)	Cation transport, phosphate ion transport, lateral root formation	AT3G18830		GRMZM2G096683	9.69902	1.19808	8.09545
Zm00004b038844	P-glycoprotein 14 (ABCB14), ABC-type transporter activity	Transmembrane transport	AT1G28010
Zm00004b027397	pyrophosphate-specific phosphatase 1 (PPsPase1)	Catalyzing the specific cleavage of pyrophosphate, metal ion binding	AT1G73010
Zm00004b007662	Glycerophosphodiester phosphodiesterase2 (GPX2)	Glycerophospholipid catabolic process, cellular phosphate ion homeostasis	AT3G02040
Zm00004b003107	Monogalactosyldiacylglycerol synthase type c (MGD3)	The major enzyme for galactolipid metabolism during phosphate starvation	AT2G11810
Zm00004b037852	Phospholipid transfer protein homolog1 (plt1)	Located in plant cell wall	AT3G51590
Zm00004b039806	NAD(P)-binding Rossmann-fold superfamily protein	Carboxylic acid and lipid biosynthetic process, response to JA, ABA, wounding, and water deprivation	AT3G59710
Zm00004b000856	Drought hypersensitive 2 (DRY2), Squalene epoxidase 1 (SQE1)	FAD/NAD(P)-binding oxidoreductase, sterol biosynthetic, response to drought and ethylene	AT1G58440		GRMZM2G091456	18.6577	39.7239		2.10516
Zm00004b014662	SEC14 cytosolic factor family protein / phosphoglyceride transfer family protein	Cellular response to hormone stimulus, defense response to fungus	AT4G35750
Zm00004b027935	Protein phosphatase homolog 4 (Prh4), highly ABA-induced PP2C gene 2	Negative regulation of ABA and positive regulation of gibberellic acid-activated signaling pathways	AT1G07430		GRMZM2G166297
Zm00004b031116	Protein phosphatase homolog12 (prh12), hypersensitive to ABA1 (HAB1) PP2C	Mutant has ABA hypersensitive inhibition of seed germination	AT1G72770		GRMZM2G177386
Zm00004b008570	Uncharacterized, 4 iron, 4 sulfur cluster binding	Cellular response to abscisic acid (ABA), defense response to the bacterium and fungus	AT4G15610		GRMZM5G863076
Zm00004b010272	HVA22 Homologue E (HVA22E)	ABA- and stress-inducible gene first isolated from barley	AT5G50720
Zm00004b026444	Phosphatidylethanolamine-binding protein (PEBP) family protein	Response to abscisic acid (ABA) and osmotic stress	AT5G01300
Zm00004b007485	Abscisic acid (ABA) stress ripening3 (AASR3)	Cell wall modification, ABA-mediated regulation	None			7.69999	35.6429		4.57692
Zm00004b038066	laccase23 (lac23), Laccase 7 (lac7)	Copper ion binding, lignin catabolic process, response to ABA, root morphogenesis	AT3G09220		GRMZM2G094375
Zm00004b022507	Friendly mitochondria (FMT), non responding to oxylipins 38 (NOXY 38)	Intracellular distribution of mitochondria, positive regulation of mitochondrial fusion	AT3G52140		GRMZM2G020438
Zm00004b017105	Linoleate 9-lipoxygenase, lipoxygenase12 (lox12)	Oxylipin and death acid biosynthesis, required for resistance to Fusarium stalk and ear rot	AT3G22400		GRMZM2G106748	45.5706	146.116		3.17032
Zm00004b028631	Pco100488, tetraspanin 3 (TET3), monocarboxylic acid metabolic process	Auxin-activated signaling pathway, plasma membrane and plasmodesma	AT3G45600		GRMZM2G165815
Zm00004b022526	Cytosolic invertase 2, sucrose alpha-glucosidase activity	Pollen and lateral root development, sucrose catabolic process	AT4G09510		GRMZM2G136139
Zm00004b031690	Shrunken1, sucrose synthase 4 (SUS4)	Glycosyltransferase activity, sucrose synthase activity, response to hypoxia	AT3G43190		GRMZM2G152908	5.33076	40.2106		7.45833
Zm00004b035078	Alkaline galactosidase1(aga1), seed imbibition 2 (SIP2)	Carbohydrate metabolic process	AT3G57520		GRMZM2G340656	58.0707	33.2405		1.74698
Zm00004b001653	O-Glycosyl hydrolases family 17 protein	Carbohydrate metabolic process, glucan endo-1,3-beta-D-glucosidase activity	AT3G13560		GRMZM2G001288	51.0124	95.3973		1.84906
Zm00004b029861	Sugary2 (SU2), starch symthase2	Glycogen (starch) synthase activity, amylopectin biosynthetic process	AT3G01180		GRMZM2G348551	71.447	18.4954	3.86296
Zm00004b020475	Signal transducer/transcription protein, putative (DUF1685)	Unknown	AT2G31560		GRMZM2G137120	42.0538	13.4035	3.13751
Zm00004b025100	Homeobox-leucine zipper family transcription factor HB15, CORONA (CAN), CURVATA 4	Vascular cell differentiation and development, plant organ morphogenesis	AT1G52150								A Chemical Biology Approach Reveals an Opposite Action between Thermospermine and Auxin in Xylem Development in Arabidopsis thaliana
Zm00004b012392	Transcription factor chloroplast import apparatus 2 (CIA2)	Responsible for specific upregulation of the translocon genes at Toc33 and at Toc75	AT5G57180		GRMZM2G043348	99.5816	6.40225	15.5541			the GRM number in Tom's paper is wrong
Zm00004b006735	Homeobox-transcription factor 66 (HB66), HB-7	Abscisic acid (ABA)-activated signaling pathway, induced by 2,4-D, GA and ABA	AT2G46680		GRMZM2G351330
Zm00004b021136	bHLH-transcription factor 165 (bhlh165), cytokinin-responsive growth regulator	Transcription factor promoting cell proliferation and expansion	AT5G50915		GRMZM2G145579
Zm00004b019033	Aux/IAA-transcription factor 12 (IAA12), IAA 26), phytochrome-associated protein 1	Auxin responsive transcription factor	AT3G16500		GRMZM2G057067
Zm00004b032114	Putative transcription factor	Unknown	None		GRMZM2G042323
Zm00004b037904	MED26C (Mediator 26C),transcription elongation factor	Plant-type cell wall organization or biogenesis	AT5G09850		GRMZM2G180033	2.88749	11.6813		4
Zm00004b037903	Member of HHO/HRS GARP type transcriptional repressor family	Involved in Pi uptake and Pi starvation signaling, cellular response to phosphate starvation	AT1G25550
Zm00004b032114	Putative transcription factor	Unknown	None		GRMZM2G042323
Zm00004b036012	Zinc finger-domain nucleic acid binding protein	Unknown, correct gene models Zm00036ab322860, GRMZM2G160364, LOC100502443	AT2G19380		GRMZM2G160364
Zm00004b002705	Boundry of ROP domain4 (BDR4)	Glutamyl-tRNA (Gln) amidotransferase subunit A, response to chitin, shoot system morphogenesis	AT3G19540		GRMZM2G048140
Zm00004b020552	Pyridoxal phosphate (PLP)-dependent transferase	Guanyl-nucleotide exchange factor activity, seed and meristem development	AT4G37100
Zm00004b013767	Nicotianamine aminotransferase4 (NAAT4), tyrosine transaminase 2 (TAT2)	Pyridoxal phosphate binding, transaminase	AT5G36160		GRMZM2G412604
Zm00004b012090	Alanine aminotransferase11 (Alt11), alanin amino transferase 2 (ALAAT2)	L-alanine catabolic process, response to hypoxia	AT1G72330		GRMZM2G088018	32.6139	15.6874	2.07899
Zm00004b003070	Leucyl aminopeptidase 1 (LAP1)	Manganese ion binding, metalloaminopeptidase activity	AT2G24200
Zm00004b013441	Leucyl aminopeptidase 1 (LAP1)	Manganese ion binding, metalloaminopeptidase activity	AT2G24200
Zm00004b032449	Leucyl aminopeptidase 1 (LAP1)	Manganese ion binding, metalloaminopeptidase activity	AT2G24200
Zm00004b006625	Putative prolyl oligopeptidase, serine-type endopeptidase activity	Seed and reproductive shoot system development, gene expression and protein modification	AT1G76140
Zm00004b017716	Uncharacterized	Unknown	No At or rice		GRMZM2G136635	14.5115	4.49281	3.22994
Zm00004b012800	Regulator of bulb biogenesis 1 (RBB1)	Involved in lytic vacuole organization	AT5G40450		GRMZM2G017229	149.483	397.089		2.62655
Zm00004b012238	B4FTK0, early nodulin-like protein 9 (ENODL9)	Drought stress-responsive gene	AT3G20570		GRMZM5G882378
Zm00004b000911	Pco147635a, hydroxyproline-rich glycoprotein family protein	Demethylase, mRNA catabolism, cell differentiation	AT1G14710		GRMZM2G152549
Zm00004b034505	Unknown	Unknown function, oxoacid metabolic process, response to lipid, signal transduction	AT1G70780		GRMZM2G075227
Zm00004b037891	Populus tremula stable protein homolog3 (POP3), A/B Barrel Domain-containing	Defense response to other organism, regulation of hormone levels, tissue development	AT5G22580		GRMZM2G050730	729.315	215.355	3.38656
Zm00004b007185	Maize LINC KASH AtWIP-like1 (MLKP1)	Unknown	None		GRMZM2G151418
Zm00004b021485	CYP81D8, Cytochrome P450	Monooxygenase oxidoreductase activity, iron ion binding	AT4G37370		GRMZM2G114988
Zm00004b023996	Uncharacterized	Unknown	None		GRMZM2G474119
Zm00004b033097	Uncharecterized, a membrane low temperature and salt responsive protein	Unknown	AT4G28088		GRMZM2G060311

### Sheet: BS and M overexpressed genes
Table S10. Bundle sheath and mesophyll genes that are upregulated in coi1-4x relative to other lines
Gene ID	RPM-BS	RPM-ME	RPM (BS/M)	RPM (M/BS)	Annotation	Function	Arabidopsis	Gene ID in Li et al Nature Genetics
Zm00004b012392	99.5816	6.40225	15.5541		Transcription factor chloroplast import apparatus 2 (CIA2)	Responsible for specific upregulation of the translocon genes at Toc33 and at Toc75	AT5G57180	GRMZM2G043348
Zm00004b031977	13.1048	0.898562	14.5842		Sulfate transporter 3;4 (SULTR3;4), phosphate ion transport	Mediates xylem-to-phloem transfer of phosphorus	AT3G15990	GRMZM2G444801
Zm00004b030201	9.32883	0.748801	12.4583		Phosphotransmitter 4 (HPT4), phosphorylation	Phosphorelay signal transduction system, regulation of cytokinin-activated signaling pathway	AT3G16360	GRMZM2G124890
Zm00004b000724	9.69902	1.19808	8.09545		Polyol/monosaccharide transporter 5 (PMT5)	Cation transport, phosphate ion transport, lateral root formation	AT3G18830	GRMZM2G096683
Zm00004b029861	71.447	18.4954	3.86296		Sugary2 (SU2), starch symthase2	Glycogen (starch) synthase activity, amylopectin biosynthetic process	AT3G01180	GRMZM2G348551
Zm00004b037891	729.315	215.355	3.38656		Populus tremula stable protein homolog3 (POP3), A/B Barrel Domain-containing	Defense response to other organism, regulation of hormone levels, tissue development	AT5G22580	GRMZM2G050730
Zm00004b017716	14.5115	4.49281	3.22994		Uncharacterized	Unknown	No At or rice	GRMZM2G136635
Zm00004b020475	42.0538	13.4035	3.13751		Signal transducer/transcription protein, putative (DUF1685)	Unknown	AT2G31560	GRMZM2G137120
Zm00004b012090	32.6139	15.6874	2.07899		Alanine aminotransferase11 (Alt11), alanin amino transferase 2 (ALAAT2)	L-alanine catabolic process, response to hypoxia	AT1G72330	GRMZM2G088018
Zm00004b031690	5.33076	40.2106		7.45833	Shrunken1, sucrose synthase 4 (SUS4)	Glycosyltransferase activity, sucrose synthase activity, response to hypoxia	AT3G43190	GRMZM2G152908
Zm00004b007485	7.69999	35.6429		4.57692	Abscisic acid (ABA) stress ripening3 (AASR3)	Cell wall modification, ABA-mediated regulation	None
Zm00004b037904	2.88749	11.6813		4	MED26C (Mediator 26C),transcription elongation factor	Plant-type cell wall organization or biogenesis	AT5G09850	GRMZM2G180033
Zm00004b017105	45.5706	146.116		3.17032	Linoleate 9-lipoxygenase, lipoxygenase12 (lox12)	Oxylipin and death acid biosynthesis, required for resistance to Fusarium stalk and ear rot	AT3G22400	GRMZM2G106748
Zm00004b028293	4.18317	13.104		3.09735	umc2310, Heavy metal associated isoprenylated plant protein 20 (HIPP20)	Cadmium ion homeostasis, detoxification of cadmium ion	AT1G71050	GRMZM2G059836
Zm00004b012800	149.483	397.089		2.62655	Regulator of bulb biogenesis 1 (RBB1)	Involved in lytic vacuole organization	AT5G40450	GRMZM2G017229
Zm00004b000856	18.6577	39.7239		2.10516	Drought hypersensitive 2 (DRY2), Squalene epoxidase 1 (SQE1)	FAD/NAD(P)-binding oxidoreductase, sterol biosynthetic, response to drought and ethylene	AT1G58440	GRMZM2G091456
Zm00004b001653	51.0124	95.3973		1.84906	O-Glycosyl hydrolases family 17 protein	Carbohydrate metabolic process, glucan endo-1,3-beta-D-glucosidase activity	AT3G13560	GRMZM2G001288
Zm00004b031011	129.493	229.695		1.75386	Acid phosphatase/vanadium-dependent haloperoxidase-related protein	Peroxidase activity, cellular lipid metabolic process	AT3G61770	GRMZM2G420684
Zm00004b035078	58.0707	33.2405		1.74698	Alkaline galactosidase1(aga1), seed imbibition 2 (SIP2)	Carbohydrate metabolic process	AT3G57520	GRMZM2G340656
Zm00004b001371	94.1397	142.796		1.4998	Calcineurin B-like-interacting protein kinase3 (CIPK3), CIPK26	Protein serine/threonine kinase activity, intracellular signal transduction	AT5G21326	GRMZM2G174896
