## Supplementary material for "Maize *COI1* quadruple-knockout mutants exhibit elevated DELLA protein accumulation, stunted growth, and reduced photosynthetic efficiency": Table S11

### Sheet: primers
Table S13. Primers used for genotyping and gene amplification
COI mutants and WT genotyping primers	forward	reverse
to amplify the COI2a-Mu insetion	CS_225= GAGTGGAAAGTGGCCGAGAG	TIR6=AGAGAAGCCAACGCCAWCGCCTCYATTTCGTC
to amplify the COI2a-WT allele	COI2a-gF1=CCGCTGGCCGCAGCAAGAGAG	COI2a-gR1=CAAACACGCTGTAAATTACTGACGTAAT
to amplify the COI2b-Mu insetion	TIR6=AGAGAAGCCAACGCCAWCGCCTCYATTTCGTC	COI2b R2=TCACCAACATTACCAAGCAAC
to amplify the COI2b-WT allele	COI2b gsF2=GCATCACCACACCCCGTCTCC	COI2b gsR2=TATCACACTTGAGCTCCACCTAG
to amplify the COI1c-Ds insetion	JSR05=CGTCCCGCAAGTTAAATATGA	CS_212=ACCAGACACAGAGGACAGG
to amplify the COI1c-WT allele	COI1c-gR1=GGACTGACAGTAGCTACGCCCCTTA	CS_212=ACCAGACACAGAGGACAGG
to amplify the COI1b-Ds insetion	JSR05= CGTCCCGCAAGTTAAATATGA	COI1b gR1=ACCATTCTTGTTGACCAGGAGGC
to amplify the COI1b-WT allele	COI1b-gF1=GAATTGGCAATCTTTTCATGG	COI1b gR1=ACCATTCTTGTTGACCAGGAGGC
to amplify the COI1a-Ds insetion	JSR05=CGTCCCGCAAGTTAAATATGA	CS_200=TAGCAACGCTAGAACCAGCCT
to amplify the COI1a-WT allele	COI1A-gR2=GGCTCGATCTTATCTCTGTTAC	CS_200=TAGCAACGCTAGAACCAGCCT
to amplify the COI1d-Ds insetion	JSR05=CGTCCCGCAAGTTAAATATGA	COI1dR2=GAGGGAATAGTACGCGAGAA
to amplify the COI1d-WT allele	COI1dF1=GCTGTAGCTTTAATATTAGTTATCC	COI1dR2=GAGGGAATAGTACGCGAGAA
primers used for BIFC vector construction	forward	reverse
to clone COI1a into P2YC	COI1a PacIF=TATATTAATTAAATGGGCGGTGAGGTGCCGGAGC	COI1a SpeIR=ATCTAACTAGT CAGTGACGCAGGGTGCAAAGTC
to clone COI1c into P2YC	COI1c PacIF=TATATTAATTAAATGGGTGGGGAGGCGCCG	COI1c AscIR=ATCTAGGCGCGCCGCGCAGGATACAAAGTGACCACGG
to clone COI2a into P2YC	COI2a PacIF=TATATTAATTAAATGGGCGGCGAGGCCGAGGGCG	COI2a SpeIR=ATCTAACTAGTAACTGCTGGGTAAAGTGGAGTT
to clone JAZ1A into P2YN	JAZ1a PacIF=TATATTAATTAAATGGCTGGACACGCGCCGGCGAG	JAZ1A SpeIR=ATCTAACTAGTCATCTCCTCTCCTGCTTGACG
to clone JAZ1B into P2YN	JAZ1b PacIF=TATATTAATTAAATGGCTGGACACGCGCCGGCGAG	JAZ1B SpeIR=ATCTAACTAGTCATCTCCTCTCCTGCTTGACG
to clone JAZ5-1A into P2YN	JAZ5-1a PacIF=TATATTAATTAAATGGCAAAATCTGGTGCCTCCTTTCC	JAZ5-1A SpeIR=ATCTAACTAGTGATCTGTAGTTTTGTACTGGGGG
to clone JAZ5-1B into P2YN	JAZ5-1b PacIF=TATATTAATTAAATGGAGCGGGACTTCCTGGCCG	JAZ5-1B SpeIR=ATCTAACTAGTGATCTGTAGCTTGGTGCTGGG
to clone JAZ1B into P2YN	JAZ1b PacIF=TATATTAATTAAATGGCTGGAAGTGCGCCGGCG	JAZ1B SpeIR=ATCTAACTAGTCATCTCCAGCTTCGCTGTTGTCGC
to clone JAZ2A into P2YN	JAZ2a PacIF=TATATTAATTAAATGGATCGGTTGGAGGAGC	JAZ2A SpeIR=ATCTAACTAGTGACTTCAGACTTCGCGGCTCC
to clone JAZ2B into P2YN	JAZ2b PacIF=TATATTAATTAAATGGATCTGTTGGAGCGGAATATTAAG	JAZ2B SpeIR=ATCTAACTAGTCTGGGCCTTGCCCTCCGCTG
to clone JAZ3-1A into P2YN	JAZ3-1a PacIF=TATATTAATTAAATGGCGGCGTCCGCGAGGC	JAZ3-1A SpeIR=ATCTAACTAGTGCTGAGGTTCAGGCTGGAATCC
to clone JAZ3-1B into P2YN	JAZ3-1b PacIF=TATATTAATTAAATGGCGGCGTCCGCGAGG	JAZ3-1B SpeIR=ATCTAACTAGTGCTCAGGTTCAGGTTGGACTTG
to clone JAZ3-2 into P2YN	JAZ3-2 PacIF=TATATTAATTAAATGGCACCTGCGGAATCCGGG	JAZ3-2 SpeIR=ATCTAACTAGTCTGGCTCGCCTCCTTGGACA
to clone JAZ4-1A into P2YN	JAZ4-1a PacIF=TATATTAATTAAATGGCCATGGCGGCGGCAGCG	JAZ4-1aA SpeIR=ATCTAACTAGTCAGCGCGATGTTGAGGCGCTCGG
to clone JAZ4-1B into P2YN	JAZ4-1b PacIF=TATATTAATTAAATGGCCATGGCGGCAGCGGAC	JAZ4-1B SpeIR=ATCTAACTAGTCAGCGCGATGGTGAGGCGG
to clone JAZ4-2 into P2YN	JAZ4-2 PacIF=TATATTAATTAAATGGCCTCCGAGCATGCGCAGC	JAZ4-2 SpeIR=ATCTAACTAGTGCTGAGGCTGAGCGCCGAG
to clone JAZ4-3 into P2YN	JAZ4-3 PacIF=TATATTAATTAAATGGAGCGGGACTTCCTGGCCG	JAZ4-3 SpeIR=ATCTAACTAGTGATCTGTAGCTTGGTGCTGGG
to clone JAZ1A into P2YN	JAZ4-4 PacIF=TATATTAATTAAATGCCTGGCGCGGACGTCG	JAZ4-4 SpeIR=ATCTAACTAGTTTTTGTCGAGCATGAGGCT
to clone JAZ5-1B into P2YN	JAZ5-1B PacIF=TATATTAATTAAATGGAGCGGGACTTCCTGGCCG	JAZ5-1B SpeIR=ATCTAACTAGTGATCTGTAGCTTGGTGCTGGG
to clone JAZ5-2 into P2YN	JAZ5-2 PacIF=TATATTAATTAAATGGAGAGGGATTTCCTGGGTGC	JAZ5-2 SpeIR=ATCTAACTAGTGATCTGCAAATTTGTGC
to clone DWARF9 into P2YN	DWRAF9 PacIF=TATATATTAATTAAATGAAAAGGGAATATCAGAATGC	DWRAF9 SpeIR=ATAGATACTAGTTGGTGCAGCTACACGCCAAGC
primers used for vector construction for subcellular localization	forward	reverse
to clone COI1a into pDONR207	COI1a-BP-F=GGGGACAAGTTTGTACAAAAAAGCAGGCTTTATGGGCGGTGAGGTGCCGGAGC	COI1a-BP-R=GGGGACCACTTTGTACAAGAAAGCTGGGTACAGTGACGCAGGGTGCAAAGTC
to clone COI1c into pDONR207	COI1c-BP-F=GGGGACAAGTTTGTACAAAAAAGCAGGCTTTATGGGTGGGGAGGCGCCGGAG	COI1c-BP-R=GGGGACCACTTTGTACAAGAAAGCTGGGTACGCAGGATACAAAGTGACCACGG
to clone COI2a into pDONR207	COI2a-BP-F=GGGGACAAGTTTGTACAAAAAAGCAGGCTTTATGGGCGGCGAGGCCGAGGGC	COI2a-BP-R=GGGGACCACTTTGTACAAGAAAGCTGGGTAAACTGCTGGGTAAAGTGGAGTTACC
to clone DELLA into pDONR207	DWRAF9-BP-F=GGGGACAAGTTTGTACAAAAAAGCAGGCTTTATGAAAAGGGAATATCAGAATGC	DWRAF9-BP-R=GGGGACCACTTTGTACAAGAAAGCTGGGTATGGTGCAGCTACACGCCAAGC
primers used to screen for remobilized Ds transposition	gene-specific primer	Ds-specific primer
screen for Ds insertions in COI1a	CS200=TAGCAACGCTAGAACCAGCC	JSR01=gttcgaaatcgatcgggata
screen for Ds insertions in COI1a	CS213=TGCATTGCCCCTTATCAGCT	JSR05=cgtcccgcaagttaaatatga
screen for Ds insertions in COI1b	CS_144=CCGAGCAAATTCCCCACCC	JSR01=gttcgaaatcgatcgggata
screen for Ds insertions in COI1b	CS_147=AAGGATACGGATGGTATACCATC	JSR05=cgtcccgcaagttaaatatga
screen for Ds insertions in COI1c	CS_202=TCCAGACAACGGTTCCATGG	JSR01=gttcgaaatcgatcgggata
screen for Ds insertions in COI1c	CS_212=accagacacagaggacaggt	JSR05=cgtcccgcaagttaaatatga
