## Supplementary material for "Maize *COI1* quadruple-knockout mutants exhibit elevated DELLA protein accumulation, stunted growth, and reduced photosynthetic efficiency": Table S1

### Sheet: COI gene names
Table S1. Cross-reference of maize COI gene names
Feiz et al (Current publication)	An et al. (2019)	Qi et al. (2022)	Maize GDB gene names	B73 RefGen v3 ID#	B73 RefGen v4 ID#	B73 RefGen v5 ID# (4/10/23)	W22 v2 ID#
COI1a	COI1a	COI1a	COI1	GRMZM2G125411	Zm00001d042833	Zm00001eb147720	Zm00004b018438
COI1d	N/A	COI1d	COI5	GRMZM2G035314	Zm00001d012338	Zm00001eb367310	Zm00004b027897
COI1c	COI1c	COI1c	COI3	GRMZM2G353209	Zm00001d038273	Zm00001eb288770	Zm00004b030639
COI1b	COI1b	COI1b	COI2	GRMZM2G151536	Zm00001d010082	Zm00001eb347860	Zm00004b026046
COI2a	COI2	COI2a	COI4	GRMZM2G079112	Zm00001d028543	Zm00001eb011780	Zm00004b001065
COI2b	N/A	COI2b	COI6	N/A	Zm00001d047848	Zm00001eb397990	Zm00004b033978
