## Supplementary material for "Maize *COI1* quadruple-knockout mutants exhibit elevated DELLA protein accumulation, stunted growth, and reduced photosynthetic efficiency": Table S2

### Sheet: COI protein sequences
Table S2. COI protein sequences that are included in the phylogenetic tree in Figure 1
Gene ID	Species	Protein sequence
Zm00001eb147720	Zea mays COI1a	MGGEVPEPRRLSRALSFGCGGVPEEALHLVFGYMDDPRDREAASLVCRLWHRIDALSRKHVTVGFCYAVEPARLLARFPRLESLALKGRPRAAMYGLIPEDFGAYAAPWVAELAAPLDCLKALHLRRMTVTDEDIAVLVRARGHMLQVLKLDKCSGFSTDALCLVARSCRSLRTLFLEECIIEDEGSEWLHELAVNNSVLVTLNFYMTELKVEPADLELLAKNCKSLISLKMGDCDLSDLIGFFQTSKALQEFAGGAFFEVGEYTKYEKVIFPPRLCFLGGLTFMGKNEMPVIFPYSTMLKKLDLQFTFLTTEDHCQLIAKCPNLSVLEVRNVIGDRGLEVVAATCKKLRRLRIERGDDDPGQEEQGGVSQIGLTAVAVGCRELEYIAAYVSDITNGAL…
Zm00001eb367310	Zea mays COI1d	MGGEVPEPRRLSRSLSFGCGGVPEEALHLVLGYVDDPRDREAASLVCRRWHRIDALSRKHVTVGFCYAVEPARLLARFRRLESLALKGRPRAAMYGLIPEDFGAYAAPWVAELAAPLDCLKALHLRRMTVTDEDIAVLVRARGHMLQVLKLDKCSGFSTDALRLVARSCRSLRTLFLEECIIADEGSEWLHELAVNNSVLVTLNFYMTELKVEPADLELLARNCKSLISLKMSDCDLSDLIGFLQTSKALQEFAGGAFFEVGEYTKYEKVKLPPRLCFLGGLTFMGKNEMPVIFPYSASLKKLDLQYTFLTTEDHCQLIAKCPNLMVLEVRNVIGDRGLEVVADTCKKLRRLRIERGDDDPGQEEQGGVSQIGLTAVAVGCRELEYIAAYVSDITNGAL…
Zm00001eb288770	Zea mays COI1c	MGGEAPEPRRLTRALSIGGGGGGWVPDEMLQLVLGFVEDPRDREALSLVCRRWHRIDALSRKHVTVPFCYAVSPARLLARFPRLESLAVKGKPRAAMYGLIPDDWGAYARPWVTELAAPFECLKALHLRRMVVTDDDLAELIRARGHMLQELKLDKCTGFSTDGLRLVARSCSSLRTLFLEECQINDKGSEWIRDLAVNCPVLATLNFHMTELEVMPVDLELLAKSCKSLISLKIGDCDLSDLIGFFQSATSLEEFAGGTFNGQGELTKYGDVKFPSRICSLGLTFMGANEMPIIFPFSAILKKLDLQYTFLTTEDHCQLIAKCPNLLVLAVRNVIGDRGLGVVADTCKKLQRLRIERGDDEGGVQEEQGGVSQVGLTAIAVGCRELEYIAAYVSDITN…
Zm00001eb347860	Zea mays COI1b	MGGEAPEPRRLTRALSIGGGDGGWVPEEMLQLVMGFVEDPRDREAASLVCHRWHRVDALSRKHVTVPFCYAVSPARLLARFPRLESLAVKGKPRAAMYGLIPDDWGAYARPWITELAAPLECLKALHLRRMVVTDDDLAELVRARGHMLQELKLDKCTGFSTHGLRLVARSCRSLRTLFLEECQIDDKGSEWIHDLAVCCPVLTTLNFHMTELEVMPADLKLLAKSCKSLISLKISDCDLSDLIEFFQFATALEEFAGGTFNEQGELSKYVNVKFPSRLCSLGLTYMGTNEMPIMFPFSAILKKLDLQYTFLTTEDHCQLIAKCPNLLVLAVRNVIGDRGLGVVADTCKKLQRLRIERGDDEGGVQEEQGGVSQVGLTAIAVGCRELEYIAAYVSDITN…
Zm00001eb011780	Zea mays COI2a	MGGEAEGGERRLGRVLSFGIPDTALGLVMGYVEDPWDRDAISLVCRHWCRVDALSRKHVTVAMAYSTTPERLFGRFPCLESLKLKAKPRAAMFNLISDDWGGSASPWIRQLSATFHSLKKLHLRRMIVSNDDINTLVRAKAHMLVSLKLDRCSGFSTPSIALIARSCRKLETLFLEESMIDEKENDEWIRELATSNSVLETLNFFQTDLRASPEYLTLLVRNCQRLKTLKISECFMPDLVSLFRTAQTLQEFAGGSFEDQGQPVAGRNYENYYFPPLLHRLSLLYMGTNEMQILFPYAAALKKLDLQFTFLSTEDHCQIVQRCPNLETLEVRDVIGDRGLQVVAETCKKLQRLRVERGDDDQGGLEDEQGRISQVGVMAIAQGCPELTYWAIYVSDITN…
Zm00001eb397990	Zea mays COI2b	MGGEAEGGERRLGRVLSFGIPDTALGLVMGYVEDPWDRDAISLVCRHWCRVDALSRKHVTVAMAYSTTPERLFRRFPCLESLKLKAKPRASMFNLISDDWGGSASPWIRQLSATFHFLKKLHLRRMIVSNEDINILVRAKAHMLVALKLDRCSGFSTPSIALVARSCRKLETLFLEESTIDEKENDEWIRELATSNSVLETLNFFLTDLRASPEYLTLLVRNCQRLKTLKISECFMPDLVSLFRTAQTLQEFAGGSFEEQGQPVASRNYENYYFPPSLHHLSLLYMGTNDMQILFPYATALKKLDLQFTFLSTEDHCQIVQRCSNLETLEVRDVIGDRGLQVVAQTCKKLHRLRVERGDDDQGGLEDEQGRISQVGLMAIAQGCPELTYWAIHVSDITN…
At_coi_AT2G39940	Arabidopsis thaliana	MEDPDIKRCKLSCVATVDDVIEQVMTYITDPKDRDSASLVCRRWFKIDSETREHVTMALCYTATPDRLSRRFPNLRSLKLKGKPRAAMFNLIPENWGGYVTPWVTEISNNLRQLKSVHFRRMIVSDLDLDRLAKARADDLETLKLDKCSGFTTDGLLSIVTHCRKIKTLLMEESSFSEKDGKWLHELAQHNTSLEVLNFYMTEFAKISPKDLETIARNCRSLVSVKVGDFEILELVGFFKAAANLEEFCGGSLNEDIGMPEKYMNLVFPRKLCRLGLSYMGPNEMPILFPFAAQIRKLDLLYALLETEDHCTLIQKCPNLEVLETRNVIGDRGLEVLAQYCKQLKRLRIERGADEQGMEDEEGLVSQRGLIALAQGCQELEYMAVYVSDITNESLESIG…
LOC_Os05g37690.1	Oryza sativa COI1b	MGGEAPEARRLDRAMSFGGAGSIPEEALHLVLGYVDDPRDREAVSLVCRRWHRIDALTRKHVTVPFCYAASPAHLLARFPRLESLAVKGKPRAAMYGLIPEDWGAYARPWVAELAAPLECLKALHLRRMVVTDDDLAALVRARGHMLQELKLDKCSGFSTDALRLVARSCRSLRTLFLEECSIADNGTEWLHDLAVNNPVLETLNFHMTELTVVPADLELLAKKCKSLISLKISDCDFSDLIGFFRMAASLQEFAGGAFIEQGELTKYGNVKFPSRLCSLGLTYMGTNEMPIIFPFSALLKKLDLQYTFLTTEDHCQLIAKCPNLLVLAVRNVIGDRGLGVVADTCKKLQRLRVERGDDDPGLQEEQGGVSQVGLTTVAVGCRELEYIAAYVSDITNGA…
LOC_Os01g63420.2	Oryza sativa COI1a	MGGEVPEPRRLNRALSFDDWVPDEALHLVMGHVEDPRDREAASRVCRRWHRIDALTRKHVTVAFCYAARPARLRERFPRLESLSLKGKPRAAMYGLIPDDWGAYAAPWIDELAAPLECLKALHLRRMTVTDADIAALVRARGHMLQELKLDKCIGFSTDALRLVARSCRSLRTLFLEECHITDKGGEWLHELAVNNSVLVTLNFYMTELKVAPADLELLAKNCKSLISLKMSECDLSDLISFFQTANALQDFAGGAFYEVGELTKYEKVKFPPRLCFLGLTYMGTNEMPVIFPFSMKLKKLDLQYTFLTTEDHCQIIAKCPNLLILEVRNVIGDRGLEVVGDTCKKLRRLRIERGDDDPGLQEEQGGVSQLGLTAVAVGCRELEYIAAYVSDITNGALE…
LOC_Os03g15880.1	Oryza sativa COI2b	MGGEAGERRLGRAMSFGIPDVALGLVMGFVEDPWDRDAISLVCRHWCRVDALSRKHVTVAMAYSTTPDRLFRRFPCLESLKLKAKPRAAMFNLIPEDWGGSASPWIRQLSASFHFLKALHLRRMIVSDDDLDVLVRAKAHMLSSFKLDRCSGFSTSSLALVARTCKKLETLFLEDSIIAEKENDEWIRELATNNSVLETLNFFLTDLRASPAYLTLLVRNCRRLKVLKISECFMLDLVDLFRTAEILQDFAGGSFDDQGQVEESRNYENYYFPPSLLRLSLLYMGTKEMQVLFPYGAALKKLDLQFTFLSTEDHCQLVQRCPNLEILEVRDVIGDRGLEVVAQTCKKLQRLRVERGDDDQGGLEDEHGMVTQVGLMAVAQGCPHLEYWAVHVTDITNAA…
Mapoly0025s0025	Marchantia polymorpha	MEVRGPAGANRVSDETLGCIFAHLDSPGDRKAVSQVCRQWRRVDANTRKHVSIANCYSVAPAALSRRFPNLQSLKIKGKPRAFEYELLVPNWGGYARPWVAEVARGYAQRLQSLWLRRMHVTDADLTLLAQSCSESLQVLKLHKCSGFSTSGIHDITTYCRSLRVLYLEESAISPSERGGEWLHELALNNTTLEDLNFQYLHEFDDISITDLEGVVENCRSLRSLKVSEIDILDMRGVLSKAHNLREHGTGCCASIGDPLRAGGVDLPRTIIALSGLYELNEIGLPMVANLLPNLKKLDLKYTLLSAQGHVQILSHCVSLEELEVRNVLGDDGLIMVARTCRQLRRIRVDESDGEGFLSPLGMIPIAQNCTKLEFLVMYVVDINNATLRAFGENCPNMK…
Solyc05g052620	Solanum lycopersicum	MEERNSTRLSSSTNDTVWECVIPYIQESRDRDAVSLVCKRWWQIDAITRKHITMALCYTAKPEQLSRRFPHLESVKLKGKPRAAMFNLIPEDWGGYVTPWVMEITKSFSKLKALHFRRMIVRDSDLELLANRRGRVLQVLKLDKCSGFSTDGLLHISRSCKNLRTLLMEESYIIEKDGEWAHELALNNTVLENLNFYMTDLLQVRAEDLELIARNCKSLVSMKISECEITNLLGFFRAAAALEEFGGGAFNDQPELVVENGYNEHSGKYAALVFPPRLCQLGLTYLGRNEMSILFPIASRLRKLDLLYALLDTAAHCFLLQRCPNLEILETRNVVGDRGLEVLGQYCKRLKRLRIERGADDQEMEDEEGAVTHRGLIDLAKGCLELEYMAVYVSDITNE…
Sobic.009G157200	Sorghum bicolor	MGGEAPEPRRLTRALSIGGGDGGWVPEEMLHLVMGFVEDPRDREAASLVCRRWHRVDALSRKHVTVPFCYAVSPARLLARFPRLESLAIKGKPRAAMYGLIPDDWGAYARPWVAELAAPLECLKALHLRRMVVTDDDLAELVRARGHMLQELKLDKCTGFSTDGLRLVARSCRSLRTLFLEECQINDKGSEWIHDLADGCPVLTTLNFHMTELQVMPADLEFLARSCKSLISLKISDCDVSDLIGFFQFATALEEFAGGTFNEQGELTMYGNVRFPSRLCSLGLTFMGTNEMPIIFPFSAILKKLDLQYTVLTTEDHCQLIAKCPNLLVLAVRNVIGDRGLGVVADTCKKLQRLRIERGDDEGGVQEEQGGVSQVGLTAIAVGCRELEYIAAYVSDITN…
Sobic.003G359600	Sorghum bicolor	MGGELPEPSRLRRALSFGCGAVPEEALHLVFGYVDDPRDREAASLVCRRWHRIDALSRKHVTVGFCYAVEPARLLARFPRLESLALKGRPRAAMYGLIPEDFGAYAAPWVAQLAAPLDCLKALHLRRMTVTDEDIAVLVRARGYMLQVLKLDKCSGFSTDALRLVARSCRSLRTLFLEECTIADEGSEWLHELAVNNSVLVTLNFYMTDLRVEPADLELLAKNCKSLISLKMSECDLSDLIGFLQTSKGLQEFAGGAFSEVGEYTKYEKVKFPPRLCFLGGLTFMSKNEMQVIFPYSAMLKKLDLQYTCLTTEDHCQLIAKCPNLLVLEVRNVIGDRGLEVVGDTCKKLRRLRIERGDDDPGQEEQGGVSQIGLTAVAVGCRELEYIAAYVSDITNGAL…
Sobic.001G426900	Sorghum bicolor	MGGEAEGGERRLGRVLSFGIPDTALGLVMGYVEDPWDRDAISLVCRHWCRVDALSRKHVTVAMAYSTTPERLFRRFPCLESLKLKAKPRAAMFNLISEDWGGSASPWIQQLSATFHFLKKLHLRRMIVCDDDINILVRAKAHMLVALKLDRCSGFSTASIALIARSCKKLETLFLEESTIDERDNDEWIRELATSNSVLETLNFFLTDLRASPEYLTLLVRNCQRLKTLKISECFMPDLVSLFRTAQTLQEFAGGSFEEQGQPVASRNYENYYFPPSLHRLSLLYMGTNEMQILFPYAAALKKLDLQFTFLSTEEHCQIVQRCPNLETLEVRDVIGDRGLQVVAQTCKKLQRLRVERGDDDQGGLEDEQGRISQVGLMAIAQGCPELTYWAIHVSDITN…
Seita.5G385200	Setaria italica	MGGEVPEPRRLSRALSFGGSGGVPEEALHLVFGYVDDPRDREAASLVCRRWHRIDALSRKHVTVGFCYAVEPARLLARFPRLESLALKGKPRASMYGLIPEDWGAYAAPWVAQLAATLECLKAVHLRRMTVTDEDIAVLVRARGHMLQVLKLDKCSDFSTDALRLVARSCRSLRTLFLEECKIGDKGSEWLHELAVNNSVLVTLNFYMTDLKVEPSDLELLAKNCKSLISLKMSDCDLSDLIGFLQTSKALQEFAGGAFSEVGECTKYEKVQFPPRLCFLGSLTFMGKNEMPIIFPFSATLKKLDLQYTLLTTEDHCQLIAKCPNLLVLEVRNVIGDRGLEVVADTCKKLRRLRIERGEDDPGQEEQGGVSQLGLTAVAVGCRELEYIAAYVSDITNGA…
Seita.3G222800	Setaria italica	MGGEAPEPRRLTRALSIGGGDGGWVPEEMLHLVMGFVEDPRDREAASLVCRRWHRIDALSRKHVTVPFCYAVSPARLLARFPRLESLAVKGKPRAAMYGLIPEDWGAYARPWVTELAAPLECLKALQLRRMVVTDDDLAELVRARGHMLQELKLDKCTGFSTDGLRLVARSCRSLRTLFLEECQIIDQGSEWIRDLAASCPVLATLNFHMTDLEVMPSDLELLARNCKSLISLKISDCDLSDLIGFFQSATALEEFAGGTFNEQGELAKYGNVKFPSRLCSLGLTFMGTNEMPIIFPFSAILKKLDLQYTVLTTEDHCQLISKCPNLLVLAVRNVIGDRGLGVVADTCKKLQRLRIERGDDEGGAQEEQGGVSQVGLTAIAVGCRELEYIAAYVSDITN…
Seita.9G457300	Setaria italica	MGGEVEGGGGRQLGRVLSFGIPDTALGLVMGYVEDPWDRDAISLVCRHWCRVDALSRKHVTVAMAYSTTPERLFRRFPCLESLKLKAKPRAAMFNLISDDWGGSASPWIRQLSATFHFLKKLHLRRMIVSDDDISILVRAKAHMLVSLKLDRCSGFSTPSIALVARSCKKLETLFLEESTIAENENDEWIRELATNNSVLETLNFFLTDLRASPEYLTLLVRNCQMLKTLKISECLMPDLTGLFRTAQTLQEFAGGAFEEPGQQVANRNYENYYFPPSLHRLGLHYMGANEMQILFPYSAALKKLDLQFTLLNTEDHCQIVQRCPNLEVLEARDVIGDRGLQVVAQTCKKLQRLRIERGDDDHGGLEDEQGVISQVGVMAVAQGCPELTYWAIHVSDIT…
Pp3c15_1200V3	Physcomitrium patens	MEMGREKRPSGSGTGLSDETLACVLKYVESAEDRASVSLVCKQWRLVDGATRKFVTIAYMYSTSPEMLTRRFKRLEGLKLKGKPRAAEYDLLVPDWGGYAEPWIRDLGRAYTSLQTLQLRRCQVSNADLTLIASSPCQASLQVLYLHKCAGFSTAGLLPVAKSCRSLKSLSVEDSDVTDEGGEWLFELARNNSVLEVLNFAVLGLEDVDAADLVLLVERCKSLVSLKVGEVEMVDMISAISRASSLTEFGTGSCNFFGDEDSRTHVSISLPSSLTGLSGLWAMSDPGLAMVLPIAPNLRKLDLKFTLLSRKAYCQLFSQCHALEELQVRNAVGDEGMEVIGKTCKSLRRLRVEHDNAGAITQRGVVAVAQGCARMQQLIVYVSDITNAALAMLGQCCAQ…
Pp3c9_10120V3	Physcomitrium patens	MVMGVVDAEKLESRKSLPCGMSDETLACVLNHIESPQDRAAVSMVCQQWRRVDGMTRKFVTIANMYATSPASLTRRFKGLEGIKLKGKPRAAEYNLVRSDWGGYGEPWLKVLGRQYADLHILQLRRLTVLDSDLELIASSTFSSALHVLHLHKCVGFTTKGLLPVVRACRSLRRLSLEDSEVEDKGGEWLHALALNDSTLEELHFGVLGIEAIDIEDLTILVEKSKSLVCLKVAEIELLDMIDVLQRVPSLEDLGAGSCNYLGAKDVDDFVSIPWPKKLNALSGMWSLMDSGLPQILPIAPNLIKLDLKYTLLSCEGHCLLLSHCFSLQELQTRNTLGDDGMETLSRSCKGLKKLRVEDDETGAITQRGIVAVAQGCEQLVQLILYVANISNAALAMVG…
Pp3c20_4050V3	Physcomitrium patens	MSEVASWGDSPQLSNKKGKNRLANESTPSTECKFNLLPEPIIESIFNRVEARGDRNAMSQVCKLWQKMDGMTRKNIYISNCYSIAPSDVSRRFKSLQKIKIKGKPRAYEFGLLVERWGGHAGPWIGEMSRAYPELLGLSMRRMDVTDNDLRILASRCPKLQKLKLHKCCGFSTGGLEHITRSCRTLRVLDIEESDDIEDTGGPWLELLENSDGRLESLNIASAGLEEENIKEVLPVVGRSLKCISSLKVSDMELGSFFKILDNSNVPVVELGLGCYCSSPEDPKELASSFALRLSKVKVLDLKFATLNAEIQIELLRHCSSLEELELRSAVGDRGMQVIGETCKQLKRIRVDQDTSEYMTDYITQKGMIAICEGCRELDFLVMYLSDVNNEALAAVGRC…
Pp3c23_18960V3	Physcomitrium patens	MAAEVVWREDGNIRSRFFRGNEHGPTKKCIFNQLPESVIELIFDRLGSKGDRRAISQVCKQWHRVDGLTRKNIYIFNCYSIAPSNLSKRFPNLEKIKIKGKPRAYEFGLLVESWGAHAGPWIEEIASVYPNLEGLALRRMDITDKDLMLLASRCPNLRKLKLHKCSGFSTRGLEFITRSCRTLRVLDIDESHDMEDTGGPWLQLLEKGDGKLESLNIASAGLEEESIKEVLLKLAPSLKCISSLRVSDMELGSFFKILDNSEVPVVELGLGCYSLSQEDPKELVPSFSSRLSKLKILDLKFTTLNAEIQIELLRHCCSVEELELRSVVGDWGMQVISENCKQLKKIRVDQDTSPYMTNHVTQKGMISICEGCRELDFLVMYLTDVNNAALAAVGQYLPK…
Bradi2g55210	Brachypodium distachyon	MGGEVPEPRRLHRALSFGCGVPDEALHLVMGYVDGPRDREAASLVCRRWHRIDALTRKHVTVAFCYAAEPSRLRARFPRLESLALKGKPRAAMYGLIPDDWGAYAAPWVAELAVPLDCLKALHLRRMTVTDADLAALVRARGHMLLELKLDKCSGFSTDALRLVARSCRSLRTLFLEECFITDKGDEWLHELAANNSVLVTLNFYMTELKVAPADLELLAKNCKSLLSLKMSECDLSDLIGFFQRANALEDFAGGSFYEVGELTKYEKVNFPPRVCLLGLTYMGKNEIPVIFPFSARLKKLDLQYTFLTAEDHCQVISKCPNLFVLEVRNVIGDRGLVVVGDTCKKLRRLRIERGDDDPGLQEEQGGVSQLGLTAVAVGCRDLEYIAAYVSDITNGALE…
Bradi2g23730	Brachypodium distachyon	MGGEAPEPRRLSRALSLDGSVVPEEALHLVMGYVDHPRDREAASLVCRRWHRIDALTRKHVTVPFCYAASPARLLARFPRLESLAVKGKPRAAMYGLIPDDWGAYARPWVAELAAPLECLKTLHLRRMVVTDDDLATLVRARGHMLQELKLDKCSGFSTDALRLVARSCRSLRTLFLEECSITDNGTEWLHDLAVNNPVLVTLNFYMTYLRVVPADLELLAKNCKSLISLKISDCDLSDLIGFFQMATSLEEFAGAEFNEQGELTKYGNVKFPSRLCSLGLTCLGTNEMHIIFPFSTVLKKLDLQYTFLTTEDHCQLIAKCPNLLVLAVRNVIGDRGLGVVADTCKKLQRLRVERGDDDPGLQEEQGGVSQVGLTAVAVGCRELDYIAAYVSDITNGAL…
Bradi1g67160	Brachypodium distachyon	MGGDQRQLGRTMSFGIPDVALGLVMGCVEDPWDRDAISLVCRHWNRVDALSRKHVTVAMAYSTTPDRLFGRFPCLESLKLKAKPRASMFNLIPEDWGGSASPWIRQLSASFHFLKVLHLRRMIVSDDDLDVLVRAKAHMLVSLKLDRCSGFSTPSLALLARCCKKLETLFLEESSIAEKENDEWLHELATSNTVLETLNFFLTDLRVSPAYLVLLVRNCRRLKTLKISDCFMSDLVDLFRTAQTLQDFAGGSFEDQDQGGESRNYGNYYFPPSLHRLSLLYMGTNEMQILFPYGAAIKKLDLQFTFLTTEDHCQIVQRCPNLEVLEVRDVIGDRGLEVVARTCKKLQRLRVERGDDDQGGLEDEHGRVTQVGLRAVAEGCPDLEYWAVHVSDITNAGLE…
Prupe.2G246000	Prunus persica	MEDRNVRSGMSDVVIGCVMPYLHDAKDRDAVSLVCRRWYELDALTRKHVTIALCYTTSPDRLRRRFQHLESLKLKGKPRAAMFNLIPEDWGGFVTPWVKEIAESFNRLKSLHFRRMIVKDSDLELLAQSRGRVLQALKLDKCSGFSTDGLLHIGRSCRNLRTLFLEESSIDENDGQWLHELALNNSVLETLNFYMTDLIKVKFEDLELIAKNCRSLTSVKTSDCEILELVGFFRSASVLEEFCGGFFNEQSERYSVVSLPQKLCRLGLTYMGKNEMPIVFPYATLLKKLDLLYALLDTEDHCTLIQRCPNLEVLETRNVIGDRGLEVLARSCKRLRRLRIERGADEQGMEDEEGVVSQRGLIALAQGCLELEYLAVYVSDITNASLEFIGTYSKNLCDF…
AHYPO_017234-RA	Amaranthus hypochondriacus	MVGNHPRTMSDEILECILPYIQDPRDRSSISSVCRRWYELDRFTRRHVTIALCYTTTPQRLHDRFPNIESLKLKGKPRAAMFNLIPEDWGGYVRPWVEMLASFPRLNSLHFRRMIVTDADLEIIANTKGRLLQSLKLDKCSGFSTDGLLHITRSCKNLKTLFLEDSSITDNSGEWFQQLAQHNKVLETLNFYMTFIEQIRVEDLELLARNCPLVSVKIGDTDLVNLGKFFRLTTRLQEFSGGSYNEDLDQYCGIVFPPQLTSLGPMYLTDSHLPVLFPVANLLLRLDLVYASLNCVGHCELIRRCKNLEVLETTNIIGDQGLEVVSSTCKKLKRLRIERGADELALGVDPGVVTQTGLIAVAQGCPDLEYLAVYVTDITNEALEYVGANLKNLNDFRLV…
Pavir.Ea03420	Panicum virgatum	MGGEVPEPRRLSRALSFDGGGGVPEEALHLVFGYVDDPRDREAASLVCRRWHRIDALSRKHVTVGFCYAVEPARLLARFPRLESLALKGKPRAAMYGLIPEDWGAYAAPWLAQLAAPLECLKAIHLRRMTVTDEDVAVLVRARGHMLQVLKLDKCSDFSTDALRLIARSCRSLRTLFLEECIIDDKGSEWLHELAVNNSVLVTLNFYMTELKVEPSDLELLAKNCKSLLSLKISDCDLSDLIGFLQTSKALQEFAGGSFSEVGEYTKYEKVKFPPRLCFLGGLTFMGKNEMPIIFPFSATLKKLDLQYTLLTTEDHCQIIAKCPNLLVLEVRNVIGDRGLEVVADTCKKLRRLRIERGEDDPGQEEQGGVSQIGLTAVAVGCRELEYIAAYVSDITNGA…
Pavir.J36406.2	Panicum virgatum	MGGEAEAGERQLGRVLSFGIPDTALGLVMGYVEDPWDRDAISLVCRHWCRVDALSRKHVTVAMAYSTTPELLFRRFPCLESLKLKAKPRAAMFNLISDDWGGSASPWIRQLSATFHFLKKLHLRRMIVSDDDISVLVRAKAHMLVSLKLDRCSGFSTPSLALIARSCKKLETLFLEESAIAENENDEWIRELATHNSVLETLNFFLTDLRASPEHLNLLVRNCRRLKTLKISECFMPDLTGLFRTAQTLQEFGGGSFEEPDQSVVNRNYENYYFPPSLHRLSLLYMGTNDLPILFPYSAALKKLDLQFAFLNTEDHCQIVQRCPNLETLEVRDVIGDRGLQVVAQTCKKLQRLRVERGDDDHGGLEDEQGRISQVGVMAVAQGCPELTYWAIHVSDITN…
Pavir.J34340.1	Panicum virgatum	MGGEAEAGERQLGRVLSFGIPDTVLGLVMGYVEDPWDRDAISLVCRHWCRVDELSRKHVTVAMAYSTTPERLFRRFPCLESLKLKAKPRAAMFNLISDDWGGSASPWIRQLSATFHFLKKLHLRRMIVSDDDISVLVRAKAHMLVSLKLDRCSGFSTPSLALVARSCKKLETLFLEESAIAEKENDEWIRELATNNSVLETLNFFLTDLRASPEHLTLLVRNCQRLKTLKISECFMPDLTGLFRIAQTLQEFAGGSFEEPDQQVVNRNYENYYFPPSLHRLSLLYMGTNDLQILFPYSAALKKLDLQFAFLNTEDHCQIVQRCPNLETLEVRDVIGDRGLQVVAQACKKLQRLRVERGDDDHGGLEDEQGRISQVGVMAVAQGCPELTYWAIHVSDITN…
Pavir.J02996.1	Panicum virgatum	FFRSLRTLFLEECHIIDNGSEWIRDLASSCPALATLNFHMTELEVMPAELELLAKNCKSLISLKISDCDLSDLIGFFHSATSLEEFAGGTFNEQGELAKYGNVKFPSRVCSLGLTFMGTNEMAIIFPFSAILKKLDLQYTFLTTEDHCQLIAKCPNLLVLAVRNVIGDKGLGVVADTCKKLQRLRIERGDDEGGLQEEQGGVSQVGLTAIAVGCHELEYIAAYVSDITNGALESIGTFCKKLYDFRLVLLDREERITELPLDNGVRALLRGCTKLRRFALYLRPGGLSDVGLGYIGQCSGNIQYMLLGNVGETDDGLIRFALGCVNLRKLELRSCCFSERALALAILHMPALRYVWVQGYKASQTGRDVMLMARPFWNIEFTPPVNARLMEDGEPCVDS…
Sm_75487	Selaginella moellendorffii	MSDELLDSIFSFIDHPMDRRALSEVCKRWYLADARTRKSITIGFSYAIEPSSLSRRFGNIQALKIKGKPRVSEFGMVVKDWGAYCEPWIQELVSQRHPSSATAFASLTSLHFRRMEVSDTALRLLARGFGCSLQVLRLDKCSGFSTAGLEAVARECKSLRVLYLEESVIEDDGSQWLHELAVSNSALEVLNFFLTGLDLSNLSDLAHIIANCKSLTSLKLGEISTGVVDLPADIFIAAKSLKELAVIFARNNISVNLPKTLTSFAGDLLFPLDPHVCSNFRELDLMSTTLSAEEHMQVIQCCPNLEVLKVRNIIGDAGVATLASLCPKLRRIRIENLEDAHGFCSYNGLISLASRCVNLQHVAIYVSDIANSALRAFGTHCPHMLDFRIVLLESTLPVT…
Sm_163526	Selaginella moellendorffii	MGERSCCSRTRQRNSRDGDASIIDQVCEHPLLLESVLSIIFGMVDSPAERRAMSEVCRQWHAMDRETRKHVYVAFVYSVSPATLTRRFPNLRSLKLKAKPRAYEFDLLPHNWGGHVHPWLENIGPAYPQLSALHLRRMEVRDQDLSAVATAYAASLETLKLDFCSGFSTTGLRAITGSCKCLKVLYVENSYVSDEGGQWLNELALHNRVLEVLDFQLAIGISKVNVEDVRTIIEKCPNLTSLKLVEGEDGLGDGLRKALASSTSLRELGIFLTAQEEDDQEEIDQSTSSTGQQTMRALLPRNLTSISGDIPVPLYTSVAAQLLKLDLMTTTSIEAEQHHALLRCCTRLQNLQVRTVIGDEGLAIVGECCKDLRKVRIEDHNDEGTSVSHTGLMALARGC…
Sm_11318	Selaginella moellendorffii	DELLERILALIADPCDRAAVSEVNRQWYRVEARTRSRLVVKCSYAVHPWRLAQRFTGLASVTIKGRPRIYDWGLLGDDWGGTADAWIRVLVACCPSLAAIHLRRFDVPDSAIAAIATAAFASSLQVLKLDRCSGFSTRGLLEIARHCKNLRVLSLDESIVDGGGEQWLRALADTATKLEVLSFSLTGIEVRGLDDVAAIVSRNKRLASLRLDEVRTTNDAISRARGILCDAASLQEMLLLYRSLDESSIIEKLELPKTVTSLAGDISIPLDSGLAFRLLKLDLMLTTLDSSQLSLLHQTFQACPNLEELKVRNSIGDEGVEAIAKHCRKLKRIRIENLEDNHHSVSQHGLIALASSCAHLRTVAIYASDVSNAAFAAFGICCRDLYDFRIAVLDSPTPL…
Gorai.012G075700	Gossypium raimondii	MEENGNKLHKTMTSQPGMSDVVLGCVMPYIDDPKDRDAVSLVCRRWYELDALTRKHITIALCYTTSPDRLRRRFRHLESLKLKGKPRAAMFNLIPEDWGGYVTPWVNEIAENFNCLKAVHFRRMIVKDSDLEVLARSRGKVLQVLKLDKCSGFSTDGLLHVGRLCRQLRTLFLEESAIIEKDGQWLHELAVNNSVLMNLNFYMTDLMKVSCEDLEFIAQNCRNLASVKISDCEILDLVGFFHAAPVLEEFCGGLFNEQPERYAAVSFPPRLCRLGLTYMGKNEMPIVFPFASLLKKLDLLYAFLDTEDHCLLIQRCPNLEVLETRNVIGDRGLEVLARSCKRLKRLRIERGADEQEMEDEEGVVSQRGLMALAQGCLELEYLAVYVSDITNASLQYIGT…
Gorai.011G279900	Gossypium raimondii	MEENDSQRRRTVPFTGMSDVVLVCVLPYIQDARDRAAVSLVCRRLYEHDALTRKHITIAFCYTTTTDRLRRRFPHLESLELKGKPRAAMFNLIPEDWGGYVTPWVFEIAENFNFLKSVHFRRMIVKDTDLEILARSRGNVLQGLKLDKCSGFSTDGLFLIGSMCRQLRTLFLEESSIVEKDGRWLHEIAVKNSVLETLNFYMTDLAQVSFDDLERIARNCPNLTSVKISDCEILNLAGFFRAAAALEEFCGGSFNEQSERYNAVRFPPRLCRLGLTYMGKNEMPIVFPFASLLKKLDLLYALLDTEDHCLLIQRCPNLEVLETRNVIGDRGLEVLAQSCKKLTRLRIERGADEQGMGDEEGLVSHRGLTALAQGCLELKYIAVYVSDITNASLESLGTY…
Gorai.005G0818001	Gossypium raimondii	MGENYNELKKSTASQTGLTDVVLGWVMLYIDDPEDRSAVSLVCRRWYELDALTRKHITVALCYTTSPERLRRRFPHLESLKLKGKPRAAMFDMIPEDWGGYVTPWVKEIAENLTCLKSVHFRRMIVNDSDLEVLGRSRGEVLRCLKLDKCSGFSTDGLLHVGRLCRQLRTLFLEDSSIIEKDGRWIHEIAMNNSVLETLNFYMTDLVKVSFEDLQLIARNCRNLVSVKISDCEILDLVGFFHAAAVLEEFNGGSFYDQPDGYAAVTFPSRLCRLGLTYMGKNEMPIVFPFAPLFKELDLLYALLDTEDHCLLIQRCPNLEVLKTRNVIGDRGLEVVARSCKQLKRLRIEADAEEEGMEDEGLVSQTGLMALAQGCLKLEHLAVYVSDITNASLEYIGTY…
Gorai.005G0818002	Gossypium raimondii	MTWMFEAQLELNCGGKTLAWFVHMIYFFTCWRRQLRTLFLEDSSIIEKDGRWIHEIAMNNSVLETLNFYMTDLVKVSFEDLQLIARNCRNLVSVKISDCEILDLVGFFHAAAVLEEFNGGSFYDQPDGYAAVTFPSRLCRLGLTYMGKNEMPIVFPFAPLFKELDLLYALLDTEDHCLLIQRCPNLEVLKTRNVIGDRGLEVVARSCKQLKRLRIEADAEEEGMEDEGLVSQTGLMALAQGCLKLEHLAVYVSDITNASLEYIGTYLKNMCDFRLVLLDQKERITDLPLDKGVRALLRGCGKLRRFALHLRPGGLTDAGLGYIGKYSWNIRWMLLGYVGESDAGLLEFSKGCPKLQKLEIGGCFFSEHALAAAMIRLTSLRYLWVLGYRELSQSSRDLL…
GSMUA_Achr9T03690_001	Musa acuminata	MERPTLNRVMSFAISDLALEFVLGHVDDPRDREAVSLVCKKWYQIDALSRKHVTIAICYSTSPERLRRRFPNLESLKLKGKPRAAMFNLIPEDWGGYAGPWVREIAKAFNCLKSLHLRRMIVKDDDIGVLVKARGHMLESLKLDKCSGFSTDALFLVARSCRCLRTLFLEESSITENDGKWVHEIAINNSVLETLNFYMTELRVTPQDLELLAKNCRSLVSLKISECDISDLVNFFRIATSLEEFGGGSFNDQVGEVDSYKKIQFPPKLCCIGLIYMGKNEMDILFPFAAALKKLDLQYTFLSTEDHCQLIQRCPNLEVLEVRNVIGDRGLEVVAQTCKKLRRLRIERGDDEQGLEDEQGRVSQVGLSTLAQGCLELEYLAVYVSDITNAALECIGNFS…
GSMUA_Achr6T33630_001	Musa acuminata	MAHRSLSRVMSFGISDSALEFVLGYVDDPRDREAVSLVCKKWYQIDALSRKHVTIAICYSTSPDRLRRRFPNLESLKLKGKPRAAMFNLIPEDWGGYAGPWVREIAEAFKCLKSLHFRRMIVKDEDITVLVKARGHMLESLKLDKCSGFSTDALLLVARSCRCLRTLLLEESSITENNDKWIHELAVNNSVLETLNFYMTELRVTPQDLELLAKNCRCLVSLKISECDIYDLVGFFHFATALEEFGGGSFNDQLGEVNTYKKIQFPPRLCCVGLIYMGKNEMSILFPFAAALKKLDLQYTLLSTEDHCQLIQRCPNLEVLEVRDVIGDRGLEVVAQTCKKLRRLRIERGDDEQGLEDEQARVSQVGLSTLAQGCLELEYLAVYVSDITNAALECLGTFS…
GSMUA_Achr5T28930_001	Musa acuminata	MEQRRFDRAVSFGISDAALERVMAYVDDPRDREAISLVCKKWYRIDALSRKHVTVAICYSTTPDRLLRRFLNLESLKLKGKPRAAMFNLIPEDWGGYAGPWIRGLVHALDCLKALHFRRMIVSDEDIDALVRARGNVLKSLKLDKCSGFSTDGLLLIARSCKNITALFLEESLIVENDDRWVHELAVNNSVLEALNFYMTELRVTPQDLELLARNCKSLVSLKISECDISDLVGFFRAATSLEEFGGGSFNDQVGEVNKYDVIRFPPRLCCVGLIFMGTNEMNLLFPFAAALKKLDLQYTFLSTEDHCQLIERCPNLEVLEVRDVIGDRGLEVVAQTCKRLRRLRIERGDDEHGLEDEQGRVTQLGLSALARGCPELEYLAVYASDITNAALESLGTYS…
evm_27.model.AmTr_v1.0	Amborella trichopoda	MQVRGLTRSVSFGISDVALECVMAYLDEPRDRSAVSLVCKRWHYIDSLTRKQITIAFCYSISPCRLRNRFPRLESLKLKGKPRASMFNLIPEEWGGYAGPWISEISETFNCLKSLHFRRMVVTDKDLAILVAGRGHMLNALKLDKCSGFSTKGLLHVTQNCRSLKTLFLEESSFEEEDGEWLHELALNNTVLEVLNFYATEVKKINIQDLELLAKNCRNLISLKISDCEILDLVGVFRRANALEEFGGGYVSEPLAGEVNKYGNMYFPPRLARLGLSYMSENEMPMIFPFAASLKKLDLQYTLLNTEDHCQLIQRCPNLEVLEVRNVIGDRGLEVVAQHCKKLRRLRIERGDDEQGLEDEQGMVSQRGVSALAEGCPELEYLAVYVSDITNAALESVAT…
Aco014112.1	Ananas comosus	MDQRTIMEQRNLSRAMSFGGIPDLALECVMGHLDEPQDRDAVSRVCRKWHRVDALTRKHVTVAICYSAAPEHLRRRFPRLESLKLKGKPRAAMFNLIPEDWGGSAGPWIAEIADSFECLKALHLRRMIVRDEDIALLVRARGHMLQSLKLDKCSGFSTNGLKLLARSCRCLRTLFLEESLITEHNGEWLHELATNNCVLENLNFYNTDLKNISLRDLELLASNCRSLVSLKINDSDISDLVGVFRAATVLEEFGGGSFNEQGEANRYERVTFPSRLCSLSLMFMGTNEMPTIFSLCAALKRLDLQFTFLSTEDHCQLIQRCPNLEILEVRNVIGDRGLEVVAQTCKKLRRLRIERGDDEQGLEDEQGMVSQVGLSTIALGCPELEYLAVYVSDITNAAL…
Aco001397.1	Ananas comosus	MDRRNLTRAASSLGISDVALSLVMGYVDDPRDRAAASLVCRKWCGVDGATRKRVTVAFCYSATPDRLRRRFPCLESLKIKAKPRAAMFDLIPDDWGGYAAPWIADIARSFECLTALHLRRMVVTDADLALLVRGRGPLLLSFKLDRCSGFSTDALALVARSCRRLRTFFLEDSSIAEKGSEWLRELALNNAVLESLNFYLTELSSSPQDLVLLARNCRSLASLKIGECDVSDLVEFFRIATALQEFCGGVFDAPAGSADRYKNFRFPTSLRSLGLIYMGTNEVHTVLPCAGALSKLDLQYTFLSTEDHCQLIQRCPNLEILEVRDVIGDRGLEVVSRTCKRLRRLRVERGDDEQGGLEDEQGRVSHQGLTAISRGCPELQYLAIHVSDITNAALESVGT…
Aco015385.1	Ananas comosus	MTDLTIVPSDLELLALNCRSLISVKISDCDLSDLVGFFRAASALEDFGGGSFSDQPEEANQPVEANRYSGVVFPARLCCLGLTYMAMINMHIIFPLCAALKKLDLQYTFLTTEDHCNLIQRCPYLQVLEVRNAIADRGLEVVANTCKRLRRLRIERGADEPSLQYEEGRVTQVGLSAIALGCPELEYLAVYASDITNAALESIGNFSKNLCDFRFVLLDQQAKITDLPLDNGVRALLRGCTKLRRFAFYLRPGGLTDIGLGYVGKYSADIRYMLLGNVGESDSGLMQFASGCKNLQKLELRGCSFSEQALAQAVLEMPLLRYLWVQGYKASRTGHGLLAMARPFWNMELIHPWPEIVDCDSDHSQSLLEMINFALDHGRDFVDSQAQVLAYYSLAGKRL…
Zosma19g00800.1	Zostera marina	MEYNSFSRMPSFRGIIPDTALHLIMNHIEDPWSRDAMSLVCKRWYNLDAETRKHITIALCYSTSPHRLTQRFPNLESIKLKGKPRAAMFNLIPEDWGGYAGPWINEIATRTLDVSENRSNPPRDAFECLKSIHFRRMIVTDENLNVLIQARGTKLVALKMDKCSGFSTDGLSRVAQSCRTLKTLFLEESIIIENDGQWLNELAVHNSVLETLNFYMTELKDVNCDYLELIARNCRNLVSLKISDADVSDMIDFYRIATSLEEFGGGSFNDQVGEITRYDKVKFPPKLCRLCLSYMGKNEMHVIFPYAAALKKLDLQYTFLSTEDHCQLIQQCSKLEVLEVRNVIGDRGLEILAQRCKSLKRLRIERGDDEQGLEDEQGLVTQIGLSTLARGCPQLEYLA…
Zosma239g00250.1	Zostera marina	MMARSQSKPLMMSDAVLECVMESNYMDDPSVRDTASLVCKSWHQMDSITRKHITIALCYSTTPQHLRTRFPNIKSLKLKGNPRASMFNLIPRDWGGYAAPWINETGTFRCLKSIHFVRMIISDQDLHALVHHCGRLLLVLKMERCWGFSTDALKEVARSSCNLKTLSVEESTITENDGDWLHELALRNTVLETLNFHMTELRAVHCTDLEMIASQCKDLKSVKISDSIDVGSMVGFFSAALSLEEFAGGSFNDHQDDDRDLPCIVYDNVRFPPRLCSLGLSYITQKEMHIIFPSAAYLNHLDLQYTFLNTEDHCDLLRRCPRLRVLQVRNVIGDQGLDVVADTCKFLKRLRIERGEDEEQEGTVTQRGVSRISQECSELEYLAVYVSDITNEALEILGT…
Zosma74g00950.1	Zostera marina	MHELALRNTVLETLNFHMTELRAVHCTDLEMIASRCKDLKSVKISDSIDVGSMVGFFSAALSLEEFAGGSFNDHQDDDRDIPRIVYDNIRFPPRLCSLGLSYITQQEMHIIFPSAAYLTHLDLQYTFLNTEDHCDLLRRCPRLRVLQVRNVIGDQGLDVVADTCKFLKKLRIEREEDEEQGGTVTQRGVSRIGQECSELEYLAVYVSNITNEALEILGTFSKNLSDFRLVLLDNKEIKTDLPLDNGVQALLRGCIKLRRFALYLRQGGLTDVGMEYIGLHSSNVVSMLLGYVGESDAGLAAFSRGCPCLKKLEFRGCCFSETALLVAMKKLKSLKYIWVQGHNIGSEWG
Spipo29G0027900	Spirodela polyrhiza	MEGRSLSRMMSFGISDVALEFVMGYLDDPRDRDAVSQVCKKWYNVDAITRKHITIALCYSTTPDRLRKRFPWLESLKLKGKPRAAMFNLIPEDWGGYVGPWINVIAEAFACLKSIHFRRMIVKDADLEVLIRSRGHMLQALKLDKCSGFSTDSLKLVGRSCSRLKTFFLEESSILENDAEWLRELAVNNTVLESLNFYMTELRISFEDLVLLATNCTSLISLKISDCDILDLVQFFPAATALEEFGGGSFNDRGGEESAYRNIRFPPRLCRLGLSFMGTNEMPIIFPFAANLKKLDLQFTFLSTEDHCQLIQQCPSLEVLEVRNVIGDRGLEIVAERCKKLRRLRIERGEDEYEDEQGKVSQRGLSAVAQGCPELEYLAVYVSDITNAALASLGTFSKK…
Spipo6G0077000	Spirodela polyrhiza	MEHRDHSRTMCPGISDVALEFVMCHIEDPRDRDAVSRVCRKWYHIDSITRKHITIALCYSTTPARLCQRFPRLESLKLKGKPRAAMFNLIPEDWGGYAGPWINAIAGALDCLKAIHFRRMIVKDADLEVLIRARGPRLVVLKLDKCSGFSTDGLKLLARSCSCLRTLFLEESSITEKDGDWLHELAVNNSHLEALNFYMTELRAISCDDLLLIAKNCRSLTSLKISDCDVLDLVNFFHAARALEEFGGGSFNEPGGAAHRYQVVRFPPRLCRLGLSFMGTNEMTVIYPFAANLKKLDLQFTFLSTEDHCQLIQRCPRLEVLEVRNVIGDRGLEIVAERCKKLRRLRIERGEDEYEDEQGKVSHRGLSALAQGCLELEYLAVYVSDITNSAFETIGAFCK…
