## Supplementary material for "Maize *COI1* quadruple-knockout mutants exhibit elevated DELLA protein accumulation, stunted growth, and reduced photosynthetic efficiency": Table S3

### Sheet: Transposon flanking sequences
Table S3. Flanking sequences of transposon insertion sites in maize COI genes. Red sequences are from the Ds and Mu transposons
COI1A1	CGCGCTCAGCTTCGGCTGCGGCGGCGTCCCCGAGGAGGCGCTGCACCTCGTGTTCGGCTACATGGACGACCCGCGAGACCGGGAGGCGGCCTCGCTCGTGTGTAGGGATGAAAACGGTCGGAACGTCGGAAAA
COI1A2	GATTTNCCGACCGTTCCGACCGTTTTCATCCCTAGTACCAAGCTTCGGCGGTTCGCCTTGTACCTGAGACCGGGAGGGCTCTCGGATGCAGGCCTCGGCTACGTCGGACAGTACAGCGGGAACATCCAGTACATGC
COI1B1	GTTCCCGCGGCTCGAGTCGCTCGCGGTGAAGGGGAAGCCCCGCGCGGCCATGTACGGGCTCATACCCGACGACTGGGGCGCCTACGCCCGCCCATGGGTCACCGATAGGGATGAAAACGGTCGGAACGGTCGG
COI1B2	GTAAGATTTNCCGACCGTTCCGACCGTTTTCATCCCTAATAACAGACTTGCCACTGGACAATGGTGTCCGAGCTTTGTTGAGGGGCTGCACCAAGCTTCGGAGGTTTGCTCTGTACTTGAGACCAGGAGGGCTCTCA
COI2A	GATNCTCCTCNTTCGTCATATGGCATTATCTTGGCACGATGGGCGGCGAGGCCGAGGGCGGGGAGCGGCGGCTGGGGCGGGTCCTGAGCTTTGGGATCCCGGACACGGCGCTGGGGCTAGTGATGGGGTACGT
COI2B	GATNCTCCTCNTTCGTCATATGGCATTATCTCACAACACCCGAGCGCCTGTTCCGGCGCTTCCCGTGCCTCGAGTCACTCAAGCTCAAAGCGAAGCCCCGCGCGTCCATGTTCAACCTCATCTCCGACGACTGGGGCG
