## Supplementary material for "Maize *COI1* quadruple-knockout mutants exhibit elevated DELLA protein accumulation, stunted growth, and reduced photosynthetic efficiency": Table S4

### Sheet: means__heatmap
Table S5. Genes that are downregulated in coi1-4x relative to other lines, mean data for heatmap in Figure 8A
Accession number	mean_WT_DS	mean_coi1a1	mean_coi1a2	mean_coi1b1	mean_coi1b2	mean_coi1a1_a2	mean_coi1b1_b2	mean_coi1_4X	mean_WT_MU	mean_coi2a	mean_coi2b	mean_coi2a_hom_2b_het	mean_coi2a_het_2b_hom	mean_DS_JA	mean_coi1a1_JA	mean_coi1a2_JA	mean_coi1b1_JA	mean_coi1b2_JA	mean_coi1a1_a2_2X_JA	mean_coi1b1_b2_2X_JA	mean_coi1_4X_JA	mean_WT_MU_JA	mean_coi2a_JA	mean_coi2b_JA	mean_coi2a_hom_2b_het_JA	mean_coi2a_het_2b_hom_JA	ratio wt_DS vs 4x	Annotation	Function	Arabidopsis
Zm00004b001002_T001	1320.97	1413.26	1472.96	1648.11	1682.32	1391.01	1468.89	940.15	1225.86	1387.31	1435.91	1475.75	1364.75	426.85	859.61	1410.36	824.71	1407.67	686.25	1155.89	635.75	1113.27	1209.71	1067.35	1234.92	1561.79	1.41	Phosphoenolpyruvate carboxykinase1 (PEPCK1)	Decarboxylation of aspartate in C4 photosynthesis	AT4G37870
Zm00004b003917_T001	84.06	87.74	82.46	117	77.73	69.16	103.93	42.09	68.86	91.14	98.11	116.48	69.62	4.41	10.29	22.87	20.48	17.97	10.63	11.76	3.7	17.09	21.51	10.55	31.69	28.88	2	Pectin methylesterase inhibitor48	Invertase/pectin methylesterase inhibitor	AT5G62350
Zm00004b007541_T002	168.63	138.46	154.96	141.87	147.41	165.37	195.92	114.16	153.44	191.59	127.46	173.89	148.69	41.87	44.38	83.67	85.8	82.78	55.78	82.11	40.77	117.09	123.99	106.03	124.28	106.77	1.48	Alpha carbonic anhydrase	Carbonate dehydratase activity, zinc ion binding,	AT3G52720
Zm00004b025228_T001	10.4	7.23	2.48	14.01	4.55	18.32	7.31	0.74	4	4.89	6.56	6.08	4.13	0.14	0.58	0.98	1.18	1.19	1.69	3	0.12	1.22	1.88	0.37	1.5	1.88	14.1	Isoflavone reductase	Biosynthesis of isoflavonoid phytoalexin and defence against fungal	AT1G75280
Zm00004b000156_T001	2.42	1.62	0.71	1.84	1.6	2.38	1.03	0.19	3	2	2.13	2.43	1.36	0.7	0.35	0.22	1.18	0.35	0.54	0.71	0.08	0.91	1.2	0.73	0.97	0.89	12.8	MYC70, bHLH-transcription factor 140	Regulation of DNA-templated transcription, cold acclimation	AT2G46810
Zm00004b004377_T001	6.11	8.27	8.28	6.07	4.84	7.11	6.37	3.32	8.11	8.47	8.88	8.54	8.65	5.92	4.86	5.56	6.51	6.08	5.48	5.47	2.61	6.07	6.24	7	7.35	6.31	1.84	SEC20, SNARE protein located in Golgi	Vesicle-mediated transport, SNAP receptor activity	AT3G24315
Zm00004b006384_T001	26.81	19.27	30.27	31.81	21.93	25.99	27.94	14.59	27.9	27.89	33.16	30.88	23.46	14.26	17.2	17.31	20.74	25.7	13.28	11.5	3.93	20.17	26.09	18.77	21.61	23.54	1.84	Ras-group-related LRR protein 6 (PIRL8)	Signal trasnduction, defense response to fungus	AT4G26050
Zm00004b000971_T001	62.23	55.34	17.33	72.35	23.99	50.84	69.5	15.09	14.47	16.1	15.74	20.12	13.67	9.7	15.75	16.7	30.28	22.42	15.31	31.67	4.62	9.05	10.07	8.72	12.65	12.93	2.1	CCAAT-HAP5-transcription factor 511 (Ca5p11), NF-YC4	gibberellic acid and abscisic acid-activated signaling pathway	AT5G63470
Zm00004b026236_T001	32.08	21.95	18.72	36.27	21.86	24.4	33.67	15.32	30.11	26.11	24.66	24.58	26.96	18.91	24.31	21.82	26.73	19.4	24.73	33.21	17.19	31.02	26.08	24.08	29.93	32.33	2.09	Orthophosphate dikinase2 (PPDK2)	Pyruvate, phosphate dikinase activity associated with C4 photosynthesis	AT4G15530
Zm00004b023331_T001	4277.23	3140.63	2021.99	4527.08	2260.39	3152.22	3841.59	1846.49	3769.67	3931.54	3671.68	3263.08	3203.25	1613.76	2594.41	2593.71	2904.33	1707.76	2364.23	2228.3	1538.87	3218.28	2829.7	2553.07	2893.78	2688.86	2.32	Rubsico small subunit	Carbon fixation, photosynthesis	AT5G38410
Zm00004b038018_T001	2865.82	2490.12	2099.35	2934.22	2391.4	2922.43	3090.24	1785.52	2826.88	2797.38	2808.4	2983.98	2996.18	1829.64	2310.15	2470.6	2570.53	1824.47	2181.55	2558.09	1778.47	2624.86	2443.1	2447.52	2480.23	2775.47	1.61	Fructose-bisphosphate aldolase activity, FBA2	Calvin-Benson-Bassham (CBB) cycle	AT4G38970
Zm00004b038170_T001	372.8	340.27	348.5	444.48	300.89	355.3	399.93	260.7	428.56	384.08	390.88	333.67	399.91	247.51	326.01	302.79	330.5	279.84	312.71	314.71	248.63	402.21	347.93	342.78	343.85	397.88	1.43	NAD(P)H-quinone oxidoreductase subunit U	Part of the NAD(P)H dehydrogenase complex (plastoquinone)	AT5G21430
Zm00004b014809_T001	385.14	422.49	380.26	502.48	368.84	500.55	535.83	299.03	498.5	478.61	542.11	512.25	450.33	273.8	339.81	325.92	338.63	284.5	327.55	428.96	247.04	486.22	388.82	385.39	346.67	493.44	1.29	Phosphoribulokinase1 (PRK1)	Essential enzyme of the Calvin-Benson-Bassham (CBB) cycle	AT1G32060
Zm00004b010405_T001	4.36	2.46	3.42	3.92	5.5	4.14	4.16	1.78	5.67	6.47	5.65	4.02	5.13	7.36	6.52	13.35	8.51	10.4	9.85	6.71	4.26	10.45	7.51	8.54	10.37	12.04	2.45	Subtilase family protein	Serine-type endopeptidase activity	AT4G21640
Zm00004b016809_T001	72.5	61.71	34.79	84.6	53.69	43.57	53.15	30	54.22	51.5	60.9	42.15	46.57	210.2	154.87	191.25	164.67	154.12	170.54	172.26	131.09	153.98	159.13	163.61	199.33	158.74	2.42	A/N-InvA neutral invertase	Sucrose breakdown, response to hydrogen peroxide, root development	AT1G56560
Zm00004b032588_T001	43.12	43.47	26.89	32.08	30.81	46.79	53.1	21.98	50.52	47.31	38.38	36.05	45.25	36.19	84.76	52.27	116.51	50.53	42.32	71	23.84	78.78	94	91.01	76.67	79.55	1.96	Peroxidase 52	Lignin biosynthetic process, metal ion binding	AT5G05340
Zm00004b021036_T001	20.42	15.6	17.66	23.18	17.46	19.29	20.93	11.73	23.86	18.28	15.9	17	16.3	18.56	18.29	24.2	25.18	22	22.35	21.76	15.51	22.6	22.08	19.75	23.94	20.92	1.74	Sugary1 (SU1), isoamylase-type debranching enzyme	Amylopectin biosynthetic process	AT2G39930
Zm00004b010453_T001	239.74	265.01	249.66	334.74	311.97	266.93	284.54	150.15	302.62	307.47	236.27	256.14	297.89	209.51	343.74	336.42	350.93	313.25	233.32	205.79	198.1	247.49	385.54	287.25	361.41	259.96	1.6	Fibrillins 4 (FIB4)	Associated with the photosystem II, and plastoglobules	AT3G23400
Zm00004b000192_T001	0.83	1.53	1.14	0.66	2.12	1.24	1.43	0	0.87	0.93	1.49	1.62	1.47	1.71	1.21	1.19	1.08	1.57	0.99	1.1	0.04	1.59	1.21	1.1	1.16	1.66	82.75	Cell growth defect protein	Unknown	AT1G30845
Zm00004b026673_T001	12.68	17.14	19.52	14.61	19.2	20.64	9.69	2.3	18.86	15.79	15.91	18.1	19.11	23.13	24.24	19.5	17.12	21.42	20.04	19.31	2.87	21.59	20.81	21.53	20.3	19.89	5.51	YBL036C type pyridoxal phosphate-dependent	Pyridoxal phosphate binding, Lyase activity	AT1G11930
Zm00004b033645_T001	7.08	7.4	5.8	5.79	5.17	5.56	6.68	2.6	6.89	5.69	5.58	4.35	4.48	8.3	8.18	6.11	10.49	5.06	6.65	6.61	2.62	5.9	4.76	6.45	6.17	5.37	2.72	Copper/zinc superoxide dismutase 1 (CSD1), (SOD9)	Superoxide dismutase activity, response to iron and copper ions	AT1G08830
Zm00004b031678_T001	5.19	4.8	5.66	4.41	5.19	5.43	4.89	0.07	6.73	3.39	4.67	2.78	3.65	4.68	4.86	6.1	2.68	4.46	6.03	4.92	0.08	3.35	2.56	3.66	3.07	0.08	70.39	Halotolerance determinant 3-like protein A (HAL3A)	Coenzyme A biosynthetic process, involved in salt and osmotic tolerance	AT3G18030
Zm00004b031680_T001	543.16	468.67	727.75	515.14	669.92	523.28	473.03	90.17	458.28	382.47	465.68	336.89	287.06	419.1	410.43	639.19	430.64	658.31	465.31	443.8	75.3	405.84	378.59	478.42	304.05	61.61	6.02	Chloroplast co-chaperonin 21 (CPN21)	Chaperone cofactor-dependent protein refolding	AT5G20720
Zm00004b031703_T003	7.47	11.19	16.53	8.79	14.9	12.98	7.05	0.24	11.75	6.15	3.84	4.41	7.83	26.95	9.67	23.54	9.43	27.68	22.74	8.51	1.08	15.17	10.18	10.81	5.71	5.09	31.44	Terpene synthase 19 (TPS19)	Sesquiterpene biosynthesis, response to herbivore	AT5G23960
Zm00004b031691_T001	6.92	8.96	17	6.6	12.68	10.7	7.57	1.07	8.1	5.89	9.85	4.63	8.36	10.26	12.71	13.41	7.67	16.24	9.98	10.31	1.33	9.94	8.64	11.86	4.87	9.77	6.49	Cinnamyl-alcohol dehydrogenase (CAD)	Lignin biosynthesis, zinc and iron homeostasis	AT1G72680

### Sheet: ordered by position in heatmap
Table S5. Genes that are downregulated in coi1-4x relative to other lines, ordered by position in the heatmap in Figure 8A
Accession number	Annotation	Function	Arabidopsis
Zm00004b001002_T001	Phosphoenolpyruvate carboxykinase1 (PEPCK1)	Decarboxylation of aspartate in C4 photosynthesis	AT4G37870
Zm00004b003917_T001	Pectin methylesterase inhibitor48	Invertase/pectin methylesterase inhibitor	AT5G62350
Zm00004b007541_T002	Alpha carbonic anhydrase	Carbonate dehydratase activity, zinc ion binding,	AT3G52720
Zm00004b025228_T001	Isoflavone reductase	Biosynthesis of isoflavonoid phytoalexin and defence against fungal	AT1G75280
Zm00004b000156_T001	MYC70, bHLH-transcription factor 140	Regulation of DNA-templated transcription, cold acclimation	AT2G46810
Zm00004b004377_T001	SEC20, SNARE protein located in Golgi	Vesicle-mediated transport, SNAP receptor activity	AT3G24315
Zm00004b006384_T001	Ras-group-related LRR protein 6 (PIRL8)	Signal trasnduction, defense response to fungus	AT4G26050
Zm00004b000971_T001	CCAAT-HAP5-transcription factor 511 (Ca5p11), NF-YC4	gibberellic acid and abscisic acid-activated signaling pathway	AT5G63470
Zm00004b026236_T001	Orthophosphate dikinase2 (PPDK2)	Pyruvate, phosphate dikinase activity associated with C4 photosynthesis	AT4G15530
Zm00004b023331_T001	Rubsico small subunit	Carbon fixation, photosynthesis	AT5G38410
Zm00004b038018_T001	Fructose-bisphosphate aldolase activity, FBA2	Calvin-Benson-Bassham (CBB) cycle	AT4G38970
Zm00004b038170_T001	NAD(P)H-quinone oxidoreductase subunit U	Part of the NAD(P)H dehydrogenase complex (plastoquinone)	AT5G21430
Zm00004b014809_T001	Phosphoribulokinase1 (PRK1)	Essential enzyme of the Calvin-Benson-Bassham (CBB) cycle	AT1G32060
Zm00004b010405_T001	Subtilase family protein	Serine-type endopeptidase activity	AT4G21640
Zm00004b016809_T001	A/N-InvA neutral invertase	Sucrose breakdown, response to hydrogen peroxide, root development	AT1G56560
Zm00004b032588_T001	Peroxidase 52	Lignin biosynthetic process, metal ion binding	AT5G05340
Zm00004b021036_T001	Sugary1 (SU1), isoamylase-type debranching enzyme	Amylopectin biosynthetic process	AT2G39930
Zm00004b010453_T001	Fibrillins 4 (FIB4)	Associated with the photosystem II, and plastoglobules	AT3G23400
Zm00004b000192_T001	Cell growth defect protein	Unknown	AT1G30845
Zm00004b026673_T001	YBL036C type pyridoxal phosphate-dependent	Pyridoxal phosphate binding, Lyase activity	AT1G11930
Zm00004b033645_T001	Copper/zinc superoxide dismutase 1 (CSD1), (SOD9)	Superoxide dismutase activity, response to iron and copper ions	AT1G08830
Zm00004b031678_T001	Halotolerance determinant 3-like protein A (HAL3A)	Coenzyme A biosynthetic process, involved in salt and osmotic tolerance	AT3G18030
Zm00004b031680_T001	Chloroplast co-chaperonin 21 (CPN21)	Chaperone cofactor-dependent protein refolding	AT5G20720
Zm00004b031703_T003	Terpene synthase 19 (TPS19)	Sesquiterpene biosynthesis, response to herbivore	AT5G23960
Zm00004b031691_T001	Cinnamyl-alcohol dehydrogenase (CAD)	Lignin biosynthesis, zinc and iron homeostasis	AT1G72680

### Sheet: ordered by function
Table S4. Genes that are downregulated in coi1-4x relative to other lines, ordered by function, as in Figure 8B
Accession number	Annotation	Function	Arabidopsis
Zm00004b001002	Phosphoenolpyruvate carboxykinase1 (PEPCK1)	Decarboxylation of aspartate in C4 photosynthesis	AT4G37870		Photosynthesis
Zm00004b007541	Alpha carbonic anhydrase (CA)	Carbonate dehydratase activity, zinc ion binding,	AT3G52720
Zm00004b026236	Orthophosphate dikinase2 (PPDK2)	Pyruvate, phosphate dikinase activity associated with C4 photosynthesis	AT4G15530
Zm00004b023331	Rubsico small subunit (RSU)	Carbon fixation, photosynthesis	AT5G38410
Zm00004b038018	Fructose-bisphosphate aldolase (FBA2)	Calvin-Benson-Bassham (CBB) cycle	AT4G38970
Zm00004b038170	NAD(P)H-quinone oxidoreductase subunit U (NadhU)	Part of the NAD(P)H dehydrogenase complex, cyclic electron transport	AT5G21430
Zm00004b014809	Phosphoribulokinase1 (PRK1)	Essential enzyme of the Calvin-Benson-Bassham (CBB) cycle	AT1G32060
Zm00004b010453	Fibrillins 4 (FIB4)	Biogenesis of plastoquinone and cyclic electron transport	AT3G23400
Zm00004b031680	Chloroplast co-chaperonin 21 (CPN21)	Chaperone cofactor-dependent protein refolding	AT5G20720
Zm00004b003917	Pectin methylesterase (PME) inhibitor48	Invertase/pectin methylesterase inhibitor	AT5G62350		Carbohydrate and cell wall metabolism
Zm00004b016809	A/N-InvA neutral invertase	Sucrose breakdown, response to hydrogen peroxide, root development	AT1G56560
Zm00004b032588	Peroxidase 52	Lignin biosynthetic process, metal ion binding	AT5G05340
Zm00004b021036	Sugary1 (SU1), isoamylase-type debranching enzyme	Amylopectin biosynthetic process	AT2G39930
Zm00004b031691	Cinnamyl-alcohol dehydrogenase (CAD)	Lignin biosynthesis, zinc and iron homeostasis	AT1G72680
Zm00004b000156	MYC70, bHLH-transcription factor 140	Regulation of DNA-templated transcription, cold acclimation	AT2G46810		Transcription factors
Zm00004b000971	CCAAT-HAP5-transcription factor 511 (Ca5p11), NF-YC4	gibberellic acid and abscisic acid-activated signaling pathway	AT5G63470
Zm00004b000192	Cell growth defect protein	Unknown	AT1G30845
Zm00004b025228	Isoflavone reductase	Biosynthesis of isoflavonoid phytoalexin and defence against fungal	AT1G75280		Defense-related
Zm00004b006384	Ras-group-related LRR protein 6 (PIRL8)	Signal trasnduction, defense response to fungus	AT4G26050
Zm00004b031703	Terpene synthase 19 (TPS19)	Sesquiterpene biosynthesis, response to herbivore	AT5G23960
Zm00004b010405	Subtilase family protein	Serine-type endopeptidase activity	AT4G21640		Miscellaneous
Zm00004b031678	Halotolerance determinant 3-like protein A (HAL3A)	Coenzyme A biosynthetic process, involved in salt and osmotic tolerance	AT3G18030
Zm00004b004377	SEC20, SNARE protein located in Golgi	Vesicle-mediated transport, SNAP receptor activity	AT3G24315
Zm00004b026673	YBL036C type pyridoxal phosphate-dependent	Pyridoxal phosphate binding, Lyase activity	AT1G11930
Zm00004b033645	Copper/zinc superoxide dismutase 1 (CSD1), SOD9	Superoxide dismutase activity, response to iron and copper ions	AT1G08830
